# Deciphering the landscape of phosphorylated HLA-II ligands

**DOI:** 10.1101/2021.06.29.450288

**Authors:** Marthe Solleder, Julien Racle, Philippe Guillaume, George Coukos, Michal Bassani-Sternberg, David Gfeller

## Abstract

CD4+ T-cell activation in infectious diseases and cancer is governed by the recognition of peptides presented on class II human leukocyte antigen (HLA-II) molecules. Therefore, HLA-II ligands represent promising targets for vaccine design and personalized cancer immunotherapy. Much work has been done to identify and predict unmodified peptides presented on HLA-II molecules. However, little is known about the presentation of phosphorylated HLA-II ligands. Here, we analyzed Mass Spectrometry HLA-II peptidomics data and identified 1,113 unique phosphorylated HLA-II ligands. This enabled us to precisely define phosphorylated binding motifs for more than 30 common HLA-II alleles and to explore various molecular properties of phosphorylated peptides. Our data were further used to develop the first predictor of phosphorylated peptide presentation on HLA-II molecules.
