## Supplementary Table S2 for "Deciphering the landscape of phosphorylated HLA-II ligands"

### Sheet: Sheet1
Peptide	Allele(s)	Predicted core
AAAAGLVYHWLASLLLYPPGPsA	DRB1_16_01	YHWLASLLL
AAEVARIRNsFQPLI	DRB1_04_04	VARIRNsFQ
AARAGKKPLAHYSs	DPA1_01_03__DPB1_06_01	RAGKKPLAH
ADFFQsCQKMRSIK	DRB1_11_01	FQsCQKMRS
ADGVMRtMAPEKLLKSM	DRB1_01_01	MRtMAPEKL
ADIVQLLLAKGARtDLR	DRB1_01_01	LLLAKGARt
ADLItKAIESSAEK	DRB1_08_01	LItKAIESS
ADLsAETLQARREWG	DPA1_01_03__DPB1_02_01	LsAETLQAR
ADTALEDRKNKLDtVQ	DRB1_03_01	ALEDRKNKL
ADVIAsLVEVEDAL	DPA1_01_03__DPA1_02_01__DPB1_11_01	IAsLVEVED
AEGNEFWSALLEKAy	DPA1_01_03__DPB1_02_01	FWSALLEKA
AEGRNFPLPLPNKPRPPs	DPA1_01_03__DPB1_03_01	RNFPLPLPN
AELEKLKsQVTSQQ	DRB4_01_03	LKsQVTSQQ
AFKsFLRSQGLEYA	DRB5_01_01	FLRSQGLEY
AFPstPVNPLRLDVT	DRB4_01_01	VNPLRLDVT
AGASMRERtGAVGLS	DQA1_05_05__DQB1_03_01	ERtGAVGLS
AGIFQAWItALGTASSAG	DPA1_01_03__DPB1_03_01	QAWItALGT
AGKKLGISFLEDLtDR	DPA1_01_03__DPB1_04_01	LGISFLEDL
AGTLAAQLQEtFGH	DRB4_01_03	LAAQLQEtF
AGsLDISKSLIRNPA	DRB1_13_01	LDISKSLIR
AIAIVIGsLLVLTML	DPA1_01_03__DPB1_04_01	VIGsLLVLT
AILGSVERMIAILtEN	DRB1_01_02	VERMIAILt
AILKIsQQQEQLLMKS	DRB4_01_03	IsQQQEQLL
AKAALGsRRAARVAPA	DQA1_05_05__DQB1_03_01	RRAARVAPA
AKDEELLVWyGKEL	DRB1_15_01	LLVWyGKEL
AKHVITLHVsALtQ	DRB1_03_01	ITLHVsALt
AKRLsFVDVATGWLGQG	DRB3_01_01	FVDVATGWL
ALKLGIPFMYSLRFs	DRB3_01_01	IPFMYSLRF
ALQAQKKILsKIAsK	DRB1_11_04	LQAQKKILs
AMVKSNQyLsILAAQ	DRB3_02_02	VKSNQyLsI
ANDVFQAsNPLWQsR	DRB3_01_01	FQAsNPLWQ
ANHSLVKASVVtVREs	DRB1_07_01	LVKASVVtV
ANPTFKLQtPQGKRKVIN	DRB5_01_01	FKLQtPQGK
APAELLLLLRtyLP	DRB1_15_01	LLLLLRtyL
APAPTFQPERPARKGsTK	DRB5_01_01	FQPERPARK
APDGAAAAASGSs	DQA1_05_05__DQB1_03_01	PDGAAAAAS
APEKRAsPSKPASAPA	DPA1_01_03__DPB1_03_01	AsPSKPASA
APPHQEGEPGAGVTPAStPPS	DQA1_05_05__DQB1_03_01	PGAGVTPAS
APPRRHGAPAAPsPPP	DPA1_01_03__DPB1_20_01,DPA1_01_03__DPB1_06_01,DPA1_01_03__DPB1_03_01	RHGAPAAPs
APPRRHGAPAAPsPPPR	DPA1_01_03__DPB1_03_01	RHGAPAAPs
APPRRHGAPAAPsPPPRG	DPA1_01_03__DPB1_03_01	RHGAPAAPs
APVLGyIVERRKKG	DRB5_02_02	VLGyIVERR
APsLRPKDYEVDATLKSLNNQ	DRB1_04_01	YEVDATLKS
AQKRTMLEHLKNt	DPA1_01_03__DPB1_06_01	RTMLEHLKN
AQNAKVsRFLKKKQAPV	DRB1_13_01	VsRFLKKKQ
AQQLEQELQQtQESLA	DRB4_01_03	LEQELQQtQ
AQSRRLSERALsLEE	DPA1_01_03__DPB1_03_01	RLSERALsL
AQVLAsQMRRLAAE	DRB1_13_01	LAsQMRRLA
AQVQELKtVRsLLQPQ	DRB1_11_04	LKtVRsLLQ
ARGAEsIMLNLAGQLIM	DRB3_02_02,DRB1_01_02	IMLNLAGQL [DRB3_02_02] ,MLNLAGQLI [DRB1_01_02]
ARKRsLSESSVIMDR	DRB1_01_02	sLSESSVIM
ASDWAVDsNLCGAMDP	DRB3_01_01	WAVDsNLCG
ASGLYVQSSEALHVIt	DRB1_07_01	VQSSEALHV
ASKLAPAMKtQKL	DRB1_13_01	LAPAMKtQK
ASNILLNKKERRRNs	DRB1_13_01	ILLNKKERR
ASQRRRsLEPAENVHG	DPA1_01_03__DPB1_03_01	RRsLEPAEN
ASSLPGLAQISNQAsGLKVP	DRB1_04_04	LAQISNQAs
ATFILQtVLNPGEVL	DRB1_04_04	LQtVLNPGE
ATFLFHtQEPNQLP	DPA1_01_03__DPB1_04_01	FHtQEPNQL
ATFLFHtQEPNQLPV	DPA1_01_03__DPB1_04_01	FHtQEPNQL
AVLsGVLLsALHLAIA	DRB4_01_03	VLLsALHLA
AWLQVAGLsEEQLQ	DQA1_02_01__DQB1_02_02	VAGLsEEQL
AWsSNLSQHQRIHS	DRB1_13_01	LSQHQRIHS
AsAAFERLVKENSRL	DRB1_11_01	FERLVKENS
AsPTIEAQGTSPAHDN	DRB1_04_04	IEAQGTSPA
CKYEFVtREALLMHyL	DRB1_08_01	FVtREALLM
CPsPPMINLISVGGQH	DRB1_04_04	MINLISVGG
DAFQMAtRLsKFFSLE	DRB1_11_01	FQMAtRLsK
DAsVIATVKHNLEEL	DRB5_02_02	IATVKHNLE
DDLIsDIFTTIGSVTVALL	DRB3_01_01	FTTIGSVTV
DDTQFVRFDSDAAsQKME	DRB1_04_01	FVRFDSDAA
DDYLQsKECDFQtK	DRB4_01_03	LQsKECDFQ
DENIGtVTTLANILR	DRB1_04_04	IGtVTTLAN
DEQFYVDLGRKEtVWC	DRB1_11_01	YVDLGRKEt
DEVIMVDVLDsGDsA	DRB4_01_03	IMVDVLDsG
DEVTVtALANVNIGSLI	DPA1_01_03__DPB1_06_01	TVtALANVN
DGAASVQELMLtGNQL	DRB4_01_03	ASVQELMLt
DGtQFVRFDSDAASPR	DRB1_04_08,DRB1_04_01	FVRFDSDAA
DGtQFVRFDSDAASPRTEPR	DRB1_04_01	VRFDSDAAS
DHVELtFNDMKNVP	DRB4_01_03	VELtFNDMK
DHVItsANLQDL	DRB1_04_05	VItsANLQD
DIIKIGsLVRNKE	DRB4_01_03	IKIGsLVRN
DIKIKDRTLFVDQNLsM	DRB4_01_03	DRTLFVDQN
DIKLsDADLRAEVDT	DRB1_03_01	sDADLRAEV
DILQMIGRAGRPQFDt	DRB5_02_02	MIGRAGRPQ
DISMFVssDAGNTWR	DRB3_01_01	FVssDAGNT
DKFKTLsEKNNItQKLL	DRB1_11_01	LsEKNNItQ
DKIsLLNSEKWSLMEQ	DPA1_01_03__DPB1_02_01	LNSEKWSLM
DKKLFtAEsLIGLKNPE	DPA1_01_03__DPB1_04_01	FtAEsLIGL
DKKNLsRMQTQMDK	DRB1_04_04	LsRMQTQMD
DKLsVIAEDSESGKQ	DRB1_04_04	VIAEDSESG
DKLsVIAEDSESGKQNP	DRB1_04_04	VIAEDSESG
DKLsVIAEDSESGKQNPG	DRB1_04_08,DRB1_01_02,DRB1_04_01,DRB1_04_04	VIAEDSESG
DKTDsALNTATEIKD	DRB3_02_02	sALNTATEI
DKTLtGVKYHRCVKPS	DPA1_01_03__DPB1_04_01	LtGVKYHRC
DKVRVItLVKNR	DRB4_01_03	VRVItLVKN
DLEDLtLGEIEVMIAE	DRB4_01_03	LtLGEIEVM
DLFGEFLNsDSVtVPPSFP	DRB1_04_01	FLNsDSVtV
DLSLVtFNWFLVV	DPA1_01_03__DPB1_02_01	VtFNWFLVV
DNQERKTELPREHANs	DPA1_01_03__DPB1_20_01,DPA1_01_03__DPB1_06_01,DPA1_01_03__DPB1_03_01	RKTELPREH
DNQERKTELPREHANsK	DPA1_01_03__DPB1_20_01,DPA1_01_03__DPB1_06_01,DPA1_01_03__DPB1_03_01	RKTELPREH
DNQERKTELPREHANsKQ	DPA1_01_03__DPB1_20_01,DPA1_01_03__DPB1_06_01,DPA1_01_03__DPB1_03_01	RKTELPREH
DNTVALLPNGKLILs	DRB1_16_01	VALLPNGKL
DNYKELKRsLENPA	DRB1_11_01	YKELKRsLE
DPLLDMKtPVLFV	DRB1_03_01	PLLDMKtPV
DQEFLNEKARLsYSDKN	DRB1_13_01	LNEKARLsY
DQGALLMGKtNLDE	DRB1_08_01	LMGKtNLDE
DQGLFLLRKDsERRA	DRB1_11_01	LFLLRKDsE
DQGsIERILKQVSGG	DRB1_11_01	IERILKQVS
DQLQAPVVLKMVKILtt	DRB1_11_01	VLKMVKILt
DQQNLYRDVMLENyR	DPA1_01_03__DPB1_04_01	LYRDVMLEN
DQSALQRMTRLRVt	DRB1_13_01	LQRMTRLRV
DQYsHLQGNQLRR	DRB1_01_01	YsHLQGNQL
DQYsHLQGNQLRRN	DRB1_01_01	YsHLQGNQL
DQySHLQGNQLRR	DRB1_01_01	ySHLQGNQL
DRLLLtPWVKFLWE	DPA1_01_03__DPB1_02_01	LLLtPWVKF
DRRERDYtNLPSSSRS	DPA1_01_03__DPB1_20_01	RDYtNLPSS
DTAQIVVNVtDANTHR	DRB4_01_03	IVVNVtDAN
DTGEIWFGEEsMNRL	DRB5_01_01	WFGEEsMNR
DTIVLNAIsILGKP	DRB4_01_03	IVLNAIsIL
DTVIQAAMRKyPNPM	DRB1_13_01	IQAAMRKyP
DVAVIPMDsDSPV	DRB4_01_03	VAVIPMDsD
DVAVKVIDKLRFPt	DRB1_11_01	VKVIDKLRF
DVDTGLRLSSSDLsVV	DRB4_01_03	LRLSSSDLs
DVGALLGRtKLLIsV	DRB1_03_01	LLGRtKLLI
DVTYAQLHSLtLRR	DRB1_01_01	YAQLHSLtL
DYKNIHLEKKYVRRDs	DRB1_13_01	IHLEKKYVR
DYKNIHLEKKYVRRDsG	DRB1_13_01,DRB1_03_01	IHLEKKYVR
DYKNIHLEKKYVRRDsGF	DRB1_13_01	IHLEKKYVR
DsDEERMITHFERSKME	DRB1_13_01	ITHFERSKM
DsIQPHKNIKITFE	DRB1_07_01	IQPHKNIKI
DyEDFEYIRRQKQ	DRB1_11_01	FEYIRRQKQ
DyEDFEYIRRQKQP	DRB1_11_01	FEYIRRQKQ
DyEDFEYIRRQKQPRP	DRB1_11_01	FEYIRRQKQ
EDAYLLTLHAGRVtL	DRB1_10_01	LLTLHAGRV
EDDQYsHLQGNQLRR	DRB1_01_01	YsHLQGNQL
EDDQYsHLQGNQLRRN	DRB1_01_01	YsHLQGNQL
EDEILNRsPRNRKPR	DRB1_13_01	LNRsPRNRK
EDLIKNHyMARIV	DPA1_01_03__DPB1_02_01	IKNHyMARI
EDLsDDVIPLADVRSAVA	DRB1_04_01	VIPLADVRS
EDPIYIITELMRHGs	DRB1_11_01	IYIITELMR
EDSQLItLLELTVED	DRB4_01_03	ItLLELTVE
EDyEDFEYIRRQKQPRP	DRB1_11_04	FEYIRRQKQ
EEDEILNRsPRNRKPR	DRB1_13_01	ILNRsPRNR
EEGPAAVIVARtDPLG	DQA1_05_05__DQB1_03_01	PAAVIVARt
EERFLQEETVSQQINs	DRB1_04_01	FLQEETVSQ
EEVVsLIESNSVVI	DRB1_04_05	VsLIESNSV
EFHFVADsLPLLTQ	DRB1_04_01	FVADsLPLL
EFHsHEDMLVVDPKSKEEDKH	DRB1_03_01	LVVDPKSKE
EGAGDLVAPDAsVLVK	DRB3_01_01	VAPDAsVLV
EGKTQIMyKWIEPK	DRB1_13_01	TQIMyKWIE
EGLIDIENPNRVAQTtK	DRB1_11_04	IENPNRVAQ
EGLVLLNRLRyRP	DRB1_11_04	LVLLNRLRy
EGVKLVVNKVLssH	DRB1_15_01	VKLVVNKVL
EIKQLMGtVEELQ	DRB1_01_01	IKQLMGtVE
EIRPAFFLtIPyLLVP	DPA1_01_03__DPB1_04_01	FLtIPyLLV
EKEIsDDEAEEEKGEK	DQA1_02_01__DQB1_02_02	IsDDEAEEE
EKIQKLtGAPHTPVP	DRB5_02_02	IQKLtGAPH
EKLEQyVKQLQVVR	DRB1_11_01	LEQyVKQLQ
EKMFKLLsRAYADVH	DRB1_11_01	FKLLsRAYA
EKQIEQQKKIQMsNLM	DRB1_03_01	IEQQKKIQM
EKQQMMEALDQLKsKEH	DRB4_01_03	QMMEALDQL
EKSYREQVKIERDsRE	DPA1_01_03__DPA1_02_01__DPB1_11_01	REQVKIERD
EKYDVSSQVIsQLKQ	DRB3_02_02	YDVSSQVIs
EKsKEQLTPLIKKAGTEL	DRB1_11_04	LTPLIKKAG
EKsLLQEMVPVVPGQt	DRB4_01_03	LLQEMVPVV
EKsYREQVKIERDSREH	DPA1_01_03__DPA1_02_01__DPB1_11_01	REQVKIERD
EKsYREQVKIERDSREHEEPT	DRB1_03_01	IERDSREHE
ELEtPMEAAELDEQ	DRB1_01_02	EtPMEAAEL
ELFLVsELFHLIP	DRB1_07_01	LVsELFHLI
ELGKNLsLIPYSLVR	DPA1_01_03__DPB1_04_01	LsLIPYSLV
ELLLsVLFDVSIMA	DRB4_01_03	LLsVLFDVS
ELQEVISDLQsKLRL	DRB1_04_04	LQEVISDLQ
ELWFsSLQEDAGL	DRB1_11_01	FsSLQEDAG
ELsDLHLLQSLMAQ	DRB1_11_01	LHLLQSLMA
ENEKETAVsTEDDSHH	DRB1_04_05	ETAVsTEDD
ENVAItVRDKIyD	DRB4_01_03	VAItVRDKI
ENYRItGAAFFSELMK	DRB1_01_03	YRItGAAFF
EPASPAASISRLsGEQVDGKG	DRB1_01_02	ISRLsGEQV
EPTAGLDPFsRHRVWs	DRB5_02_02	LDPFsRHRV
EPVIMSTLEtVRIF	DRB4_01_03	VIMSTLEtV
EPVLIPEPKIRAVsPH	DRB1_13_01,DRB1_11_04	LIPEPKIRA
EQLTGLIPsDHAPL	DRB4_01_03	TGLIPsDHA
EQRESLKsLILtALQ	DRB4_01_03	LKsLILtAL
EQVKIERDSREHEEPTt	DRB1_03_01	IERDSREHE
EQVKIERDSREHEEPtT	DRB1_03_01	IERDSREHE
EQVKIERDsREHE	DRB1_03_01	IERDsREHE
EQVKIERDsREHEE	DRB1_03_01	IERDsREHE
EQVKIERDsREHEEP	DRB1_03_01,DRB1_13_03	IERDsREHE
EQVKIERDsREHEEPT	DRB1_03_01,DRB1_13_03	IERDsREHE
EQVKIERDsREHEEPTT	DRB1_03_01	IERDsREHE
EQVKIERDsREHEEPTTS	DRB1_03_01	IERDsREHE
ERDsREHEEPTTSEM	DPA1_01_03__DPB1_20_01	REHEEPTTS
EREDyEDFEYIRRQKQPRPPPS	DRB1_11_01	FEYIRRQKQ
EREKEIsDDEAEEEKGEK	DQA1_02_01__DQB1_02_02	IsDDEAEEE
ERLAEEyGARVVR	DRB1_01_01	LAEEyGARV
ESANYAEHWCsLLK	DPA1_01_03__DPB1_04_01	NYAEHWCsL
ESIFsQDYEDKYLDG	DRB3_01_01	FsQDYEDKY
ESIYINDPtVKPIN	DRB3_02_02	IYINDPtVK
ESQFLRDtICEESLRE	DRB3_01_01	FLRDtICEE
ETEILQIsAVDQDE	DRB4_01_03	LQIsAVDQD
ETFNVYYLEtEADL	DRB1_08_01	FNVYYLEtE
ETFSFLLTLLATTVtP	DPA1_01_03__DPB1_02_01	FLLTLLATT
ETIEtVLRRVKVtFI	DRB1_13_01	IEtVLRRVK
ETLAttMIAILKQSADF	DRB1_11_01	MIAILKQSA
ETQALILAPtRELAV	DRB1_03_01	LILAPtREL
ETTKIVPVDMQtGW	DRB4_01_03	TKIVPVDMQ
EVGQIYEALEEAssIKK	DRB1_08_01	YEALEEAss
EVKLEVEtVIKTGRHI	DRB4_01_03	LEVEtVIKT
EVKLEVEtVIKtGRHI	DRB4_01_03	LEVEtVIKt
EVLSVVAQQILsIQ	DRB4_01_03	VAQQILsIQ
EVNQQSLLGLtHGEAV	DRB1_11_01	LLGLtHGEA
EVQVLREsGsEAER	DRB1_01_01	VLREsGsEA
EVSKMKINVTEIPDtLR	DRB4_01_03	INVTEIPDt
EVYENKtDVILILEL	DRB1_08_01	YENKtDVIL
EsIQKFLGItPFLNyTR	DPA1_01_03__DPB1_02_01	LGItPFLNy
EsPKQIKKKKKARR	DRB1_13_01	IKKKKKARR
EtALIHIAGILAR	DRB1_04_04	LIHIAGILA
EtLSELLARLGSLD	DRB1_11_01	SELLARLGS
EtRLVAKLFKDYSS	DPA1_01_03__DPB1_04_01	LVAKLFKDY
FALHPFTGELSLLRs	DRB1_13_01	FTGELSLLR
FDVQDFGKVIYTLsAL	DRB1_13_01	VQDFGKVIY
FELKLYMIRLGtL	DRB4_01_03	LKLYMIRLG
FGKTYLKGMRyAVFG	DRB1_11_01	YLKGMRyAV
FGSLERGLDKVItV	DRB1_08_01	FGSLERGLD
FGVGQEQIDAFLKtLRR	DRB1_13_01	IDAFLKtLR
FHsHEDMLVVDPKSKEEDKH	DRB1_03_01	LVVDPKSKE
FItAAKGKVQAVGGS	DQA1_05_05__DQB1_03_01	AAKGKVQAV
FKDAtMLKIIVGDVD	DRB4_01_03	LKIIVGDVD
FKHFQEFHRELLKyK	DRB1_13_01	FQEFHRELL
FKKMVTPKKRVRRPs	DRB1_13_01	VTPKKRVRR
FKKMVTPKKRVRRPsE	DRB1_13_01	VTPKKRVRR
FKKMVtPKKRVRRPSE	DRB1_13_01	VtPKKRVRR
FKLAPNLTELRAHVt	DRB1_01_01	LTELRAHVt
FKLsQDDIKGIQKLYGKR	DRB1_11_01	IKGIQKLYG
FLRIDMyAMGLVLW	DRB4_01_03	IDMyAMGLV
FLSLEPVKKsRLQ	DRB4_01_03	LSLEPVKKs
FLtPLGSVFAFAT	DRB1_01_01	LtPLGSVFA
FNsIMKCDVDIRKD	DRB4_01_03	IMKCDVDIR
FPGsKPLIQQAMAKIM	DPA1_01_03__DPB1_04_01	LIQQAMAKI
FPGtMKKDKLHRR	DRB1_13_01	tMKKDKLHR
FPVAVLAVFRsGEERARR	DRB1_11_01	VLAVFRsGE
FPVTDsPRILKQL	DRB1_13_01	VTDsPRILK
FQTLLLLtVVFGF	DRB1_04_04	LLLLtVVFG
FRVLLLRIsPQHL	DRB1_15_01	LLRIsPQHL
FRtLKWLISPVKIVs	DRB3_02_02	WLISPVKIV
FSSRTFHRAAsSAAQ	DPA1_01_03__DPB1_06_01	RTFHRAAsS
FSYILILKtVMGIAsGQE	DRB1_08_01	YILILKtVM
FTKVFLIDNLDtsAANR	DRB3_02_02	LIDNLDtsA
FTLFLALDtQLL	DRB1_10_01	FLALDtQLL
FVLGAVsPAVVVPS	DRB1_07_01	LGAVsPAVV
FVSIsFIVLMIIS	DRB4_01_03	IsFIVLMII
FsILIEVSLTKI	DRB5_01_01	ILIEVSLTK
GAYKAIPVAQDLNAPs	DRB1_04_05	YKAIPVAQD
GEKMGLSIFALLtL	DPA1_01_03__DPB1_02_01	MGLSIFALL
GEKNTVIVIsLGQHFRPF	DRB5_02_02	IVIsLGQHF
GEPLSyTRFSLARQVD	DPA1_01_03__DPB1_04_01	LSyTRFSLA
GEPLsYTRFSLARQVD	DPA1_01_03__DPB1_04_01	LsYTRFSLA
GETALIDRtGRMLKME	DRB3_01_01	ALIDRtGRM
GEtLCRVVNAIISMNL	DRB4_01_03	VVNAIISMN
GGEELsRLLLDDLVP	DRB4_01_01	LsRLLLDDL
GGEPLSyTRFSLARQVD	DPA1_01_03__DPB1_04_01	LSyTRFSLA
GGEPLsYTRFSLARQVD	DPA1_01_03__DPB1_04_01	LsYTRFSLA
GGFGtVyAGSRIADG	DRB5_01_01	FGtVyAGSR
GGHSsVSTESESSSFH	DQA1_02_01__DQB1_02_02	VSTESESSS
GGsREITKAAQSLNE	DPA1_01_03__DPB1_03_01	REITKAAQS
GHILVPGIyDEVVPLTE	DRB4_01_03	IyDEVVPLT
GIGSNILLARMAtRK	DRB5_01_01	ILLARMAtR
GIHKAIELGyNPVKVN	DRB3_02_02	LGyNPVKVN
GIIHsVIQLAFV	DRB1_13_01	IHsVIQLAF
GILESIQRFsLLP	DRB1_13_01	LESIQRFsL
GIVLAAWLRGsGAQQ	DRB1_11_04	LAAWLRGsG
GIVLLALPItFIYH	DRB3_01_01	LLALPItFI
GIsDLQQLQKLKGLQP	DRB1_11_01	LQQLQKLKG
GKERRFIEALEtEL	DPA1_01_03__DPB1_20_01	RRFIEALEt
GKEsPLLVADRVLDGTPC	DRB1_08_01	LLVADRVLD
GKQFYKQVTTVGRRLs	DRB5_01_01	YKQVTTVGR
GKVFSYNsNFARHQ	DRB1_16_01	FSYNsNFAR
GKVtVKYDRKELRKR	DRB1_03_01	VKYDRKELR
GLATGIVLVLLLLCLy	DPA1_01_03__DPB1_02_01	IVLVLLLLC
GLCVFsKHPIQELTQ	DPA1_01_03__DPB1_02_01	FsKHPIQEL
GLDSNLKyILVMD	DRB1_03_01	LDSNLKyIL
GLINVVKPLRAFFs	DRB4_01_01	INVVKPLRA
GLLAMsKILKtHPK	DRB4_01_03	LAMsKILKt
GLMQEKIyIsKIVV	DRB4_01_03	LMQEKIyIs
GLTFyVLSLSWLSWE	DRB4_01_03	LTFyVLSLS
GMTVLQRLMIsD	DRB1_13_03	MTVLQRLMI
GNGKYLGINKELyM	DPA1_01_03__DPB1_04_01,DRB1_11_01,DRB1_08_01	YLGINKELy
GNVFPMtsIEQVLN	DRB5_02_02	VFPMtsIEQ
GNVFSCsVMHEALHN	DPA1_01_03__DPB1_02_01	FSCsVMHEA
GNVFsLDWIHVCLt	DPA1_01_03__DPB1_02_01	VFsLDWIHV
GPFtPDLAHPVAEVGK	DRB1_01_03	FtPDLAHPV
GPIHHLVsAFMLAE	DRB1_11_04,DPA1_01_03__DPB1_02_01	IHHLVsAFM [DRB1_11_04] ,HLVsAFMLA [DPA1_01_03__DPB1_02_01]
GPKDPMARKMRLRRRKDs	DRB1_13_01	MARKMRLRR
GPKPLFRRMSsLVG	DRB1_04_01	FRRMSsLVG
GPKPLFRRMSsLVGP	DRB1_11_01	FRRMSsLVG
GPKPLFRRMSsLVGPTQ	DRB1_16_01	FRRMSsLVG
GPKPLFRRMsSLVG	DRB1_11_01,DRB1_04_01	FRRMsSLVG
GPKPLFRRMsSLVGP	DRB1_04_08,DRB1_11_01,DRB5_01_01,DRB1_04_01,DRB1_04_04,DRB1_16_01	FRRMsSLVG
GPKPLFRRMsSLVGPT	DRB1_11_01,DRB1_11_04,DRB1_04_01,DRB3_01_01,DRB1_04_04,DRB1_16_01	FRRMsSLVG
GPKPLFRRMsSLVGPTQ	DRB1_11_01,DRB1_11_04,DRB1_04_01,DRB1_04_04,DRB1_16_01	FRRMsSLVG
GPPIFNsVMARTKMK	DRB3_02_02	IFNsVMART
GPPsLEYIQAKDLFPP	DRB1_01_02,DRB5_02_02	LEYIQAKDL
GPPsLEYIQAKDLFPPK	DRB1_01_02,DRB5_02_02	LEYIQAKDL
GPQPADVRLMKRKtEKV	DRB1_08_01	VRLMKRKtE
GRRAAILLAsALFTAGSA	DRB4_01_03	LLAsALFTA
GRRKSRQGsLAMEELK	DPA1_01_03__DPB1_20_01,DPA1_01_03__DPB1_03_01	RQGsLAMEE
GRRKsRQGSLAMEELK	DPA1_01_03__DPB1_20_01	RQGSLAMEE
GRVtLGPTQVFLANK	DRB4_01_03	LGPTQVFLA
GSHTLQWMyGCDLGPDGR	DRB1_01_02	LQWMyGCDL
GSPLSLWsIKTPSHI	DRB1_04_04	LWsIKTPSH
GSRLLDAMRMyRQ	DRB1_11_04	LLDAMRMyR
GSSFPQIEINKMHIsQ	DRB3_02_02	IEINKMHIs
GSSLKILSKGKRGGHSs	DRB1_13_01	LKILSKGKR
GSsLKILSKGKR	DRB1_11_04	LKILSKGKR
GSsLKILSKGKRG	DRB1_11_01,DRB1_13_01,DRB1_03_01,DRB1_11_04,DRB1_12_01,DRB1_08_01	LKILSKGKR
GSsLKILSKGKRGG	DRB1_11_01,DRB1_13_01,DRB1_11_04,DRB5_01_01,DRB1_12_01,DRB1_08_01	LKILSKGKR [DRB1_11_01] ,LKILSKGKR [DRB1_13_01] ,LKILSKGKR [DRB1_11_04] ,sLKILSKGK [DRB5_01_01] ,LKILSKGKR [DRB1_12_01] ,LKILSKGKR [DRB1_08_01]
GSsLKILSKGKRGGH	DRB1_13_01,DRB1_11_04,DRB5_01_01,DRB1_12_01,DRB1_08_01	LKILSKGKR [DRB1_13_01] ,LKILSKGKR [DRB1_11_04] ,sLKILSKGK [DRB5_01_01] ,LKILSKGKR [DRB1_12_01] ,LKILSKGKR [DRB1_08_01]
GSsLKILSKGKRGGHS	DRB1_11_01,DRB1_13_01,DRB1_03_01,DRB1_11_04,DRB1_12_01,DRB1_08_01	LKILSKGKR
GSsLKILSKGKRGGHSS	DRB1_13_01	LKILSKGKR
GSsLKILSKGKRGGHSs	DRB1_13_01	LKILSKGKR
GSsYGSETSIPAAAH	DRB1_04_01	YGSETSIPA
GTINCITVALVFsKG	DRB4_01_03	ITVALVFsK
GTLIKIFQAsGKKM	DRB1_07_01	IFQAsGKKM
GTLSIDQAtPSDAGIY	DRB4_01_03	IDQAtPSDA
GTQITTDTALAIIyNL	DPA1_01_03__DPB1_04_01	ITTDTALAI
GTSDLsKLLIIQAS	DRB4_01_01,DRB4_01_03	LsKLLIIQA
GTSDLsKLLIIQASE	DRB1_10_01,DPA1_01_03__DPA1_02_01__DPB1_03_01,DRB4_01_03	LsKLLIIQA [DRB1_10_01] ,KLLIIQASE [DPA1_01_03__DPA1_02_01__DPB1_03_01] ,LsKLLIIQA [DRB4_01_03]
GTTYSFTIRAStAKG	DRB1_08_01	YSFTIRASt
GVDTYVEMRPVSTSsN	DRB1_01_01	YVEMRPVST
GVDYKNIHLEKKYVRRDsG	DRB1_13_01	IHLEKKYVR
GVEVLVsVLVGLAME	DRB1_01_01	VsVLVGLAM
GVFTINPRtGEI	DRB1_11_01	FTINPRtGE
GVFVsPNKPRTTE	DRB3_02_02	VsPNKPRTT
GVIIGsIFEVIWA	DPA1_01_03__DPB1_04_01	IIGsIFEVI
GVILPIWyPENPSLG	DRB3_02_02	IWyPENPSL
GVITGLAALKRQDsAR	DRB5_02_02	ITGLAALKR
GVSLIAtVtRLMERL	DRB1_03_01	IAtVtRLME
GVSRSGFSSVSVSRsR	DRB1_04_01	FSSVSVSRs
GVSRsAtLVLAYLML	DPA1_01_03__DPB1_04_01	tLVLAYLML
GVsGNLALIIIILKQK	DRB4_01_03	LALIIIILK
GsLRSLNRDMQPT	DRB1_11_01	LRSLNRDMQ
GsLRSLNRDMQPTE	DRB1_11_01	LRSLNRDMQ
GsLRSLNRDMQPTES	DRB1_11_01	LRSLNRDMQ
GssLKILSKGKRGGHS	DRB1_13_01	LKILSKGKR
GtHFIDLRKISNDGDK	DRB4_01_03	LRKISNDGD
GtLAAVFVsHLHAD	DRB4_01_03	LAAVFVsHL
GtLLtRVQATDAD	DRB4_01_03	tRVQATDAD
GtLLtRVQATDADA	DRB3_02_02	LtRVQATDA
GtLRKDKTLLRDEKK	DRB1_03_01	LRKDKTLLR
GtLWEIGRGQIRYSVP	DQA1_05_05__DQB1_03_01	IGRGQIRYS
GtQFVRFDSDAASPR	DRB1_04_08,DRB1_04_01	FVRFDSDAA [DRB1_04_08] ,VRFDSDAAS [DRB1_04_01]
GtQFVRFDSDAASPRT	DRB1_04_01	VRFDSDAAS
GtQFVRFDSDAASPRTE	DRB1_04_01	VRFDSDAAS
GyDLRRIKVAFSG	DRB1_04_04	LRRIKVAFS
HEIEAAIVRIMKsRK	DRB1_07_01	IEAAIVRIM
HELHFVEKAAAVsL	DRB1_11_01	LHFVEKAAA
HFLtVFWKVLFAC	DPA1_01_03__DPB1_02_01	FLtVFWKVL
HHVFKSTPALFsP	DRB1_07_01	FKSTPALFs
HNDNQERKTELPREHANsKQ	DPA1_01_03__DPB1_06_01	RKTELPREH
HNFsKIISLADSLQ	DRB1_16_01	FsKIISLAD
HPLQYtILMNPKLC	DRB3_02_02	YtILMNPKL
HQVsWRQDSREPDAGRIH	DRB1_08_01	WRQDSREPD
HsAALKLQQLPPts	DRB4_01_03	LKLQQLPPt
HsHEDMLVVDPKSKEEDKH	DRB1_03_01	LVVDPKSKE
IADALLHRATMILtVG	DRB1_13_01	LLHRATMIL
IAICNPLRYTsVLTN	DPA1_01_03__DPB1_02_01	LRYTsVLTN
IAKAVKNsAESEGMRR	DRB1_04_08	VKNsAESEG
IASVMLFGLQITLtFAL	DRB4_01_03	VMLFGLQIT
IAVFyALPVIQLVI	DRB1_01_03	FyALPVIQL
IAWKsLIDNFALNP	DRB1_04_08	WKsLIDNFA
IDELFQKRssVLTQ	DRB1_08_01	LFQKRssVL
IDILKKLsRtVKFTY	DRB1_11_01	LKKLsRtVK
IDTMVDsLLHFITP	DPA1_01_03__DPB1_02_01	MVDsLLHFI
IDTYLLHMEKEKsNA	DRB1_08_01	LLHMEKEKs
IEKELKITTIVVHIy	DRB4_01_03	LKITTIVVH
IEKFEALDIEKAEHMEt	DPA1_01_03__DPB1_04_01	FEALDIEKA
IEKIyIMKADTVIV	DRB1_01_02	IyIMKADTV
IENTSLTVPILDVLssL	DRB4_01_03	LTVPILDVL
IERDsREHEEPT	DRB1_03_01	IERDsREHE
IERDsREHEEPTTSEM	DPA1_01_03__DPB1_20_01	REHEEPTTS
IETVINMLCNsRSK	DRB4_01_03	INMLCNsRS
IEYRENKHFAAASGKVs	DRB3_02_02	YRENKHFAA
IFSSRTFHRAAsSAAQ	DPA1_01_03__DPB1_06_01	RTFHRAAsS
IFtIIGAPSVLQSDN	DRB5_02_02	IIGAPSVLQ
IGEGtYGVVYKGRHK	DRB1_11_01	YGVVYKGRH
IGEGtYGVVYKGRHKT	DRB1_11_01	YGVVYKGRH
IGEVRVPMsSVDLGRPV	DRB4_01_03	VPMsSVDLG
IGQKFVyKFVSFPEIL	DPA1_01_03__DPB1_04_01	KFVyKFVSF
IINCIVKILsHLLLN	DRB1_11_04	VKILsHLLL
IKLQIEFADsLGIP	DRB4_01_03	LQIEFADsL
IKRRPEPsLSRGSRT	DQA1_05_05__DQB1_03_01	PEPsLSRGS
IKSRDLLALIQVyA	DPA1_01_03__DPA1_02_01__DPB1_11_01	RDLLALIQV
ILDLMKEWIAHsEKLP	DRB1_07_01	MKEWIAHsE
ILEKVFIsITKyPDKK	DRB1_13_01	FIsITKyPD
ILFVKSDYVVKy	DRB1_16_01	ILFVKSDYV
ILHtHQAKMREIVD	DRB1_13_01	LHtHQAKMR
ILTSQTLMRLLRsR	DRB1_11_04	SQTLMRLLR
IMKNLQAHyEDFLQ	DRB1_13_01	LQAHyEDFL
INLSKAETQALTNYGsGE	DPA1_01_03__DPA1_02_01__DPB1_03_01	KAETQALTN
INLSKAETQALTNYGsGED	DPA1_01_03__DPA1_02_01__DPB1_03_01	KAETQALTN
INLVtAVLTNPVT	DRB1_07_01	VtAVLTNPV
INNYLTVPAHKLDsPT	DRB1_07_01	YLTVPAHKL
INsIELLQTRPLALPE	DRB1_07_01	LLQTRPLAL
INsIELLQTRPLALPEV	DRB1_07_01	LLQTRPLAL
INsIELLQTRPLALPEVVK	DRB1_07_01	LLQTRPLAL
IPAIYMLVFLLGtt	DRB1_01_01	IYMLVFLLG
IPDtVMGLTLLAAG	DRB1_04_01	VMGLTLLAA
IPEDSIFtMADRGECVPG	DRB1_11_01	FtMADRGEC
IPEYSKASGVQKHsN	DRB5_01_01	YSKASGVQK
IPFGIFSRAKVLsKLN	DRB1_07_01	FSRAKVLsK
IPGATLLDDLItPAKL	DRB4_01_03	LLDDLItPA
IPILtItVQGsAK	DRB4_01_01,DRB4_01_03	ILtItVQGs
IPNTAIVLSTYELIVyL	DRB1_07_01	IVLSTYELI
IPPGTLTTLWALsVAI	DRB1_11_04	LTTLWALsV
IPQYPLYSAVIsELD	DRB4_01_03	LYSAVIsEL
IPREsIKLVKRLGAGQF	DRB1_11_01	IKLVKRLGA
IPSYIRDSTIAVVVy	DRB1_07_01,DRB3_02_02	YIRDSTIAV
IPsAKKYKDIIRQPSE	DRB1_11_01	YKDIIRQPS
IPsAKKYKDIIRQPSEE	DRB1_11_01	YKDIIRQPS
IPsAKKYKDIIRQPSEEEIIK	DRB1_11_01	YKDIIRQPS
IQLPsCLVLNsLQQELQ	DRB4_01_03	LVLNsLQQE
IRLsLEKKLLSQHL	DRB1_11_01	LsLEKKLLS
IRRELFIEEIQAGsQ	DRB4_01_03	LFIEEIQAG
ISGGFQKLENLKLsI	DRB1_08_01	FQKLENLKL
ISIKVTELKGLAtHI	DRB1_01_02	VTELKGLAt
ISKAEMLEIVQAIyK	DRB5_01_01	LEIVQAIyK
ISLFsLFLVTYLMTVL	DRB3_02_02	FsLFLVTYL
ISRIsRILKQPRsHALL	DRB4_01_03	ILKQPRsHA
ISWILYALAtHPK	DPA1_01_03__DPB1_04_01	ISWILYALA
ITGtLRKDKTLLRDEKK	DRB1_03_01	LRKDKTLLR
ITNKLYsLNDPTLNDK	DRB1_01_01	LYsLNDPTL
ITQIQWGsRKNLLA	DRB1_01_03	WGsRKNLLA
ITTKsVKALSSLHGDDQD	DRB1_01_02	VKALSSLHG
IVMLEVILKtLLRs	DRB5_02_02,DRB1_08_01	LEVILKtLL
IVYFHYGLNsRNKP	DRB3_02_02	FHYGLNsRN
IYITsLAWNLsLIVL	DRB1_07_01	YITsLAWNL
IsLLLLAGASYFLWR	DRB1_01_03	LLAGASYFL
IsTVSLTTAMTSPPPVS	DRB1_04_04	LTTAMTSPP
ItGELEKQLLQANPIL	DRB4_01_03	LEKQLLQAN
ItIFVCLGNLVIVVtL	DRB3_01_01	FVCLGNLVI
ItLATTLSNAFVIAT	DRB3_01_01	LATTLSNAF
KALCsLKEELIFAQ	DRB1_01_02	LCsLKEELI
KASSLISLLKQEGIAt	DRB1_08_01	LISLLKQEG
KAsDRLVSSRKKLRK	DRB1_11_04	LVSSRKKLR
KAsSLSALSLAKDSLV	DPA1_01_03__DPB1_04_01	LSALSLAKD
KDDVstFPLIAAR	DRB1_04_04	VstFPLIAA
KDEKIQLLELQLAt	DRB4_01_01	IQLLELQLA
KDEVALLAAVtLLG	DRB5_02_02	VALLAAVtL
KDGLTVHLVIKtPQ	DRB4_01_03	LTVHLVIKt
KDKKHLsLEVCMLQF	DRB4_01_03	LsLEVCMLQ
KDLEFQLHEPFLLyR	DRB1_08_01	FQLHEPFLL
KDTVIKtLLVEAEG	DRB4_01_03	IKtLLVEAE
KDtILQENLKDIML	DPA1_01_03__DPB1_02_01	ILQENLKDI
KEAyMGFMNSFLE	DRB1_15_01	MGFMNSFLE
KEFAsSSTRGRSQTR	DRB5_01_01	FAsSSTRGR
KELNILKsMEFAPS	DRB1_03_01	LNILKsMEF
KELtALLHHYYPI	DRB1_11_01	LtALLHHYY
KEMYDYQGRsyLHIP	DPA1_01_03__DPB1_04_01	YQGRsyLHI
KENYYKLLAQDtCL	DRB1_16_01	YKLLAQDtC
KEsLKLQGVFSKQT	DRB4_01_03	LKLQGVFSK
KFRKEHMELVsRLER	DPA1_01_03__DPB1_04_01	FRKEHMELV
KFSAYIKNsRPEANE	DRB3_02_02	YIKNsRPEA
KGATQAYWNAtRAFMIL	DRB1_11_01	YWNAtRAFM
KGGsYSQAASSDSAQG	DRB1_04_08	YSQAASSDS
KGKINKEyIKRLLM	DPA1_01_03__DPB1_04_01	INKEyIKRL
KGSLRSLNRDMQPTEs	DRB1_11_01	LRSLNRDMQ
KGsLRSLNRDMQPT	DRB1_11_01,DRB1_11_04	LRSLNRDMQ
KIEKIYIMKADtV	DRB1_01_02	IYIMKADtV
KIEKIyIMKADTVIV	DRB1_01_02	IyIMKADTV
KIEKIyIMKADTVIVG	DRB1_15_01,DRB1_01_02	IyIMKADTV
KIERDsREHEEP	DRB1_03_01	IERDsREHE
KIERDsREHEEPT	DRB1_03_01	IERDsREHE
KINNYLTVPAHKLDsPT	DRB1_07_01	YLTVPAHKL
KKEIsILNIARHRNIL	DRB4_01_03,DRB1_08_01	IsILNIARH [DRB4_01_03] ,ILNIARHRN [DRB1_08_01]
KKIKKLENDtISK	DRB4_01_03	IKKLENDtI
KKIMsSIQTMRAQML	DRB5_02_02	IQTMRAQML
KKLLPKRKPERKPs	DRB1_13_01	LLPKRKPER
KKMVTPKKRVRRPs	DRB1_13_01	VTPKKRVRR
KKMVTPKKRVRRPsE	DRB1_13_01	VTPKKRVRR
KKNHVNLYRSEsLQ	DRB1_15_01	VNLYRSEsL
KKNHVNLYRSEsLQQ	DRB1_15_01	VNLYRSEsL
KKNHVNLYRSEsLQQN	DRB1_15_01	VNLYRSEsL
KKNHVNLYRSEsLQQNL	DRB1_15_01	VNLYRSEsL
KKtISFLGCsVQLFIFL	DRB1_07_01	FLGCsVQLF
KLEHEIsHLKKKLE	DRB1_13_01	IsHLKKKLE
KLLLEAGAtVNLAAG	DRB5_02_02	LLEAGAtVN
KLSHLLPsLRQVIQE	DRB1_11_04	LLPsLRQVI
KLsVIAEDSESGKQNPG	DRB1_01_02,DRB1_04_01	VIAEDSESG
KMKAFLSLARFsDTQ	DPA1_01_03__DPB1_02_01	LSLARFsDT
KMKHCsKIQVIDISMI	DRB4_01_03	sKIQVIDIS
KMQFMKyMVYPQ	DRB1_13_01	MQFMKyMVY
KMVTPKKRVRRPs	DRB1_13_01	VTPKKRVRR
KMVTPKKRVRRPsE	DRB1_13_01	VTPKKRVRR
KNEILEIALDQKGLtN	DRB4_01_03	ILEIALDQK
KNHVNLYRSEsLQ	DRB1_15_01	VNLYRSEsL
KNHVNLYRSEsLQQN	DRB1_15_01	VNLYRSEsL
KNIHLEKKYVRRDs	DRB1_13_01	IHLEKKYVR
KNIHLEKKYVRRDsG	DRB1_13_01	IHLEKKYVR
KNRsWKYNQSISLRRP	DRB3_02_02,DRB1_01_01,DRB1_16_01	WKYNQSISL
KNRsWKYNQSISLRRPR	DRB3_02_02,DRB1_16_01	WKYNQSISL
KNSKYNAESTEREsQDT	DRB1_04_01	YNAESTERE
KNSLyLQMNsLKtE	DRB4_01_03	LyLQMNsLK
KNYLSLAPLFFKLMt	DPA1_01_03__DPB1_02_01,DRB1_16_01	LAPLFFKLM [DPA1_01_03__DPB1_02_01] ,YLSLAPLFF [DRB1_16_01]
KPGIVYASLNHs	DRB4_01_03	IVYASLNHs
KPLKGsLRSLNRDMQPTE	DRB1_11_01	LRSLNRDMQ
KPLKGsLRSLNRDMQPTES	DRB1_11_01	LRSLNRDMQ
KPPAYEDVVHRPGtPP	DRB1_08_01	YEDVVHRPG
KPPAYEDVVHRPGtPPP	DRB1_08_01	YEDVVHRPG
KPSKFRHNsGSSSVDD	DRB3_02_02	FRHNsGSSS
KPSKFRHNsGSSSVDDG	DRB3_02_02	FRHNsGSSS
KPTIEVsGKKYTAP	DRB1_13_01	IEVsGKKYT
KQFYKQVTTVGRRLs	DRB5_01_01	YKQVTTVGR
KRLAARAGKKPLAHYSs	DPA1_01_03__DPB1_06_01	RAGKKPLAH
KSYREQVKIERDsREH	DPA1_01_03__DPA1_02_01__DPB1_11_01	REQVKIERD
KSYREQVKIERDsREHEEPT	DRB1_03_01	IERDsREHE
KTMLLLDILPsR	DRB1_03_01	LLLDILPsR
KTPSVIYTINLVVtD	DRB1_07_01	VIYTINLVV
KTTCIHtLMRAMT	DRB1_11_01	IHtLMRAMT
KVDVIQRtRsKPVLt	DRB1_01_01	IQRtRsKPV
KVKANKDVAsPLKE	DPA1_01_03__DPA1_02_01__DPB1_11_01	KDVAsPLKE
KVLYSIRLtLTLS	DPA1_01_03__DPB1_04_01	LYSIRLtLT
KVQWKVDNALQsGNsQ	DRB3_01_01	WKVDNALQs
KVtVKYDRKELRKR	DRB1_03_01	VKYDRKELR
KWDRELIsERWKN	DRB5_01_01	WDRELIsER
KYSLFILGHLRtLMQ	DRB1_13_01	ILGHLRtLM
KtFKPKKNIPEGSH	DRB1_08_01	FKPKKNIPE
KtIRIFQKLNYMLLA	DPA1_01_03__DPB1_04_01	FQKLNYMLL
KtIRQAMFQLLQsK	DPA1_01_03__DPB1_02_01	IRQAMFQLL
LAAGVAIQVGsLLGA	DRB4_01_03	VAIQVGsLL
LAARAGKKPLAHYSs	DPA1_01_03__DPB1_06_01	RAGKKPLAH
LAFQVFMKsVKLEWVQ	DPA1_01_03__DPB1_04_01	MKsVKLEWV
LAGDTNLYyMALIERGTA	DRB5_01_01	LYyMALIER
LALIRtHNtLYAPE	DRB1_13_01	IRtHNtLYA
LAMVFMGAKGsTAAQ	DRB3_02_02	FMGAKGsTA
LARPVLtKEQLDNQLDAY	DRB4_01_03	LtKEQLDNQ
LATAVWLLCAVNt	DPA1_01_03__DPB1_06_01	AVWLLCAVN
LATItLNNLNDNTPL	DRB4_01_03	ItLNNLNDN
LAVFIIFMAVsICCI	DRB1_01_01	FIIFMAVsI
LAYLNSRNVAFtIPSLQ	DRB3_01_01	YLNSRNVAF
LAsIRMNHQALVR	DPA1_01_03__DPB1_06_01,DRB1_13_01	RMNHQALVR [DPA1_01_03__DPB1_06_01] ,IRMNHQALV [DRB1_13_01]
LAtsLMQLLLEAEVRQLT	DRB4_01_03	LMQLLLEAE
LCKFTALSsESIEN	DPA1_01_03__DPB1_04_01	FTALSsESI
LCKFTALssESIEN	DPA1_01_03__DPB1_04_01	FTALssESI
LDCLEtAMADRGITQ	DRB4_01_03	LEtAMADRG
LDEFKRKYsNEDTLSVA	DPA1_01_03__DPB1_04_01	YsNEDTLSV
LDHIIQKAIAtHQKR	DRB1_11_01	IQKAIAtHQ
LDLGGMLtALEKKQHsQ	DRB1_13_01	LtALEKKQH
LDLRGAKFLQyWGR	DPA1_01_03__DPB1_02_01	LRGAKFLQy
LDQILRAILsKMQQAET	DRB1_11_01	LRAILsKMQ
LDQSLRYFFKAFsLV	DPA1_01_03__DPB1_02_01	YFFKAFsLV
LDREHLAKNKyIPQ	DRB1_16_01	EHLAKNKyI
LDSGLEIKtRsVEQ	DRB1_13_01	LEIKtRsVE
LDSVLMDCRVAVDLLy	DRB1_08_01	LMDCRVAVD
LDtLKNPEFNKMVLNE	DPA1_01_03__DPB1_02_01	LKNPEFNKM
LEEKIVsLIKNLL	DRB1_03_01	IVsLIKNLL
LEEMETDVKsLIQRA	DRB3_01_01	METDVKsLI
LEKKDsRVKSAAATN	DPA1_01_03__DPB1_06_01	RVKSAAATN
LEKTRSIMAEELVKLt	DPA1_01_03__DPB1_04_01,DPA1_01_03__DPB1_02_01	IMAEELVKL
LERLDLsNNNLTTL	DRB1_04_04	LDLsNNNLT
LEYSELFYELELDAKPs	DRB1_03_01	LFYELELDA
LEtCGGDLKQAEIWLH	DRB4_01_03	LKQAEIWLH
LFALRsLDYEALQSF	DPA1_01_03__DPB1_02_01	LRsLDYEAL
LFFIKAtIVLSIM	DRB1_07_01	LFFIKAtIV
LGAIAtAAQASLLPyF	DRB1_07_01	IAtAAQASL
LGAYELVtGRRLW	DRB5_01_01	YELVtGRRL
LGDLEEAPERERLPs	DPA1_01_03__DPA1_02_01__DPB1_03_01	DLEEAPERE
LGKEILREtPDNI	DRB4_01_03	ILREtPDNI
LGKLTIyPHLMDI	DPA1_01_03__DPA1_02_01__DPB1_03_01	KLTIyPHLM
LGRIQEsLDLMQLQ	DRB1_13_01	IQEsLDLMQ
LGsCQFHVCPWRRAST	DRB1_01_03	FHVCPWRRA
LHLLPAAFsPFIW	DPA1_01_03__DPB1_04_01	LLPAAFsPF
LIILsVSSSWVGTT	DRB1_16_01	ILsVSSSWV
LIVtWFMLLYAQGLL	DPA1_01_03__DPB1_04_01	WFMLLYAQG
LKELNAtsRILDMS	DRB4_01_03	AtsRILDMS
LKFVPEKsDIDLLE	DQA1_02_01__DQB1_02_02	PEKsDIDLL
LKKKGIAWWtDKNVK	DRB1_07_01	IAWWtDKNV
LKKLCLREAELtGKLPVE	DPA1_01_03__DPA1_02_01__DPB1_03_01	REAELtGKL
LKKRVLtNDLGsLGSPK	DRB3_02_02	LtNDLGsLG
LKMVISGMRyHLLSPE	DRB5_02_02	ISGMRyHLL
LKPRDLNLtITLyH	DRB3_02_02	RDLNLtITL
LKRNQtLDEKHLL	DRB4_01_03	KRNQtLDEK
LLAAIAsLTLNDTLLHR	DPA1_01_03__DPB1_04_01	IAsLTLNDT
LLDCPIFLtDLEPGEKL	DRB4_01_03	IFLtDLEPG
LLGLMICQKDPWNs	DRB1_04_01	MICQKDPWN
LLGtILILCsVDN	DPA1_01_03__DPB1_06_01	tILILCsVD
LLKLQsAAQSVPSG	DRB4_01_03	LKLQsAAQS
LLNVSEAGRKyIVE	DRB1_13_01	VSEAGRKyI
LLsyFIAMHLFGLN	DPA1_01_03__DPB1_02_01	IAMHLFGLN
LLyKFKMKQRILK	DRB1_11_01	FKMKQRILK
LMASYLIILHFLRs	DPA1_01_03__DPB1_04_01	LIILHFLRs
LNEKSYREQVKIERDsREHEEPT	DPA1_01_03__DPA1_02_01__DPB1_11_01	REQVKIERD
LNEVKISRSEKELy	DRB3_02_02	VKISRSEKE
LNEtDLAtLILNML	DRB4_01_03	LAtLILNML
LNFTIVLItVILM	DRB1_11_01	IVLItVILM
LNGAYKAIPVAQDLNAPs	DRB1_04_05	YKAIPVAQD
LPDPFNDLsVGGWE	DRB3_02_02	PFNDLsVGG
LPEEEGIAPGAAtAAPA	DRB5_02_02	IAPGAAtAA
LPGLsLLPDDQSQK	DRB4_01_03	LsLLPDDQS
LPGRtGAPGPQGPPG	DQA1_05_05__DQB1_03_01,DPA1_01_03__DPB1_03_01	tGAPGPQGP [DQA1_05_05__DQB1_03_01] ,RtGAPGPQG [DPA1_01_03__DPB1_03_01]
LPGsVFDPIGHFTQPILH	DRB1_11_01	FDPIGHFTQ
LPIASISDyRLLCDI	DRB1_04_04	IASISDyRL
LPKFtKKTHLGLSA	DRB1_11_01	FtKKTHLGL
LPLLLGFLLLsAPHG	DRB1_13_01	LLGFLLLsA
LPLQQFCsKKLFS	DRB1_15_01	LQQFCsKKL
LPNITVTDyPKQIFR	DRB5_01_01	NITVTDyPK
LPPLPEDsIKVIRNMRAASPPA	DRB1_04_04	IKVIRNMRA
LPPtFsFLEMMWR	DQA1_02_01__DQB1_02_02	PtFsFLEMM
LPRtLILLLGGPLA	DRB3_02_02	ILLLGGPLA
LPSTDLAtLSAHPTD	DRB1_01_03	LAtLSAHPT
LPSVKKAPKKRRIsIG	DRB1_13_01	VKKAPKKRR
LPVADsLMDQGDISLP	DRB4_01_03	sLMDQGDIS
LPVFSsLSLGLLPERSA	DPA1_01_03__DPB1_20_01	SLGLLPERS
LPVVVLMLNLPRs	DRB1_13_01	VVLMLNLPR
LPVsITVFLFSVMGYS	DPA1_01_03__DPB1_04_01,DRB4_01_03	ITVFLFSVM
LPsLAVRDWLDASQQ	DRB4_01_01	AVRDWLDAS
LPsPGLHGQRRMVAADSNVGPS	DPA1_01_03__DPB1_03_01	RRMVAADSN
LPsQPFTGPFMAVLFAK	DPA1_01_03__DPB1_04_01	FTGPFMAVL
LQAGsVVVRLKLtVQ	DRB4_01_03	VVRLKLtVQ
LQALtRKLEAVSK	DRB1_11_01	LQALtRKLE
LQVFKQLFyMINAVT	DRB1_04_04	LFyMINAVT
LQWtIDNVFVGTP	DRB3_02_02	WtIDNVFVG
LRLLDLSyNRIQR	DRB1_12_01	LLDLSyNRI
LRNVNKQWItFQH	DRB4_01_03	VNKQWItFQ
LSAQLREAAtQAQQ	DRB1_11_04	LREAAtQAQ
LSDMWssKELQGVLR	DRB1_11_04	MWssKELQG
LSGFsFKKNKKEAG	DRB1_08_01	FsFKKNKKE
LSGFsFKKNKKEAGE	DRB1_08_01	FsFKKNKKE
LSGFsFKKNKKEAGEG	DRB1_08_01	FsFKKNKKE
LSGIELsEGKMLMNRE	DRB1_03_01	ELsEGKMLM
LSGLsFKRNRKEGGG	DRB1_08_01	LsFKRNRKE
LSGSVTLRLtPVQWF	DRB3_01_01	LRLtPVQWF
LSIKQAFyGKLSKLQ	DRB1_07_01	IKQAFyGKL
LSKAETQALTNYGsGE	DPA1_01_03__DPA1_02_01__DPB1_03_01	KAETQALTN
LSKyIEPLRRMINKI	DRB1_13_01	IEPLRRMIN
LSSAsRRLRVLEAET	DRB1_10_01,DPA1_01_03__DPA1_02_01__DPB1_03_01	sRRLRVLEA [DRB1_10_01] ,RRLRVLEAE [DPA1_01_03__DPA1_02_01__DPB1_03_01]
LSSKALLEEKGLsLSQ	DPA1_01_03__DPB1_02_01	LLEEKGLsL
LSSLPYLGSWLCMILsGQA	DRB1_15_01	LGSWLCMIL
LSSLVKQHIPGAtLLQ	DRB4_01_03	LVKQHIPGA
LSSVFFALMLtPLF	DRB1_01_03	FFALMLtPL
LSTAtFYFLLPSCLFA	DRB1_10_01	FYFLLPSCL
LSTLEPtDAGILGttK	DRB1_07_01	LEPtDAGIL
LSVQMLWKLFyLM	DRB1_11_01	VQMLWKLFy
LSYLPtEVQLINEA	DRB1_07_01	YLPtEVQLI
LSYLtWVRFSIW	DRB1_07_01	YLtWVRFSI
LSyLILRMNDEPVVE	DRB1_16_01	ILRMNDEPV
LTEETLKVtAIPEPA	DRB4_01_03	LKVtAIPEP
LTESVIRILLLVQsRQ	DRB4_01_03	IRILLLVQs
LTRsLLLEVIELH	DRB4_01_01,DPA1_01_03__DPA1_02_01__DPB1_11_01	LLLEVIELH [DRB4_01_01] ,RsLLLEVIE [DPA1_01_03__DPA1_02_01__DPB1_11_01]
LTSILEVLtRDLM	DRB1_11_01	LEVLtRDLM
LTTPVVIVVyLSKQRW	DRB5_01_01	VVIVVyLSK
LTWVRFsIWLLMGLA	DPA1_01_03__DPB1_04_01	VRFsIWLLM
LVGMAWLVSHVHSLLy	DRB3_01_01	WLVSHVHSL
LVKVKVLLKQDNttQL	DRB1_03_01	LKQDNttQL
LVLMQREVsVQYSK	DRB1_11_01	LVLMQREVs
LWILNMDSLSARRtLH	DRB1_04_01	ILNMDSLSA
LWYQFALsLMAAGKS	DRB5_01_01	ALsLMAAGK
LWsLLtLLIFAEVNGEA	DRB5_02_02	LLIFAEVNG
LsDVLALVVALVAER	DRB1_11_04	LALVVALVA
LsKtWELSLYELQ	DPA1_01_03__DPB1_04_01	WELSLYELQ
LsPEYYDLARAHLRDEEK	DRB5_01_01	YDLARAHLR
LsQLNVRVLQLGQE	DRB4_01_03	LNVRVLQLG
LsQNLLFVMKTSEN	DRB1_04_05	LFVMKTSEN
LsRDATATPPSSPSM	DPA1_01_03__DPB1_03_01	RDATATPPS
LsRNPIsEAEDYKMFI	DRB5_01_01	IsEAEDYKM
LtFLGGQALLyGFRV	DPA1_01_03__DPB1_04_01,DQA1_05_05__DQB1_03_01	FLGGQALLy
LtGMCLFLQSLRQ	DRB5_02_02	MCLFLQSLR
LtQEQLADLKEDLDR	DRB4_01_03	LADLKEDLD
LtQIRAQPLINLQMVNA	DPA1_01_03__DPB1_02_01	IRAQPLINL
LyHVEAFKtGPEMQ	DRB1_08_01	VEAFKtGPE
MAIMHPHLCQtLAIA	DRB1_15_01	MAIMHPHLC
MAIMIEDEKALREt	DRB1_01_02	IMIEDEKAL
MASRFsRVVLVLIDA	DPA1_01_03__DPB1_04_01,DRB1_07_01	FsRVVLVLI
MCEPFYIsPAsVtKV	DRB3_02_02	FYIsPAsVt
MGHLDLAIELGsRALQM	DRB4_01_03	LAIELGsRA
MGIKSTsKsIMAAAG	DPA1_01_03__DPB1_03_01	sKsIMAAAG
MGNPGTFKRGLLLsALs	DQA1_05_05__DQB1_03_01	FKRGLLLsA
MIWyILIIGILLP	DRB1_16_01	yILIIGILL
MKsLKLVIQSTGGG	DRB4_01_03	LKLVIQSTG
MLAELKGIFPsGLFQ	DRB1_10_01	LKGIFPsGL
MLELGFsKVFRVEN	DRB1_12_01	LGFsKVFRV
MLIKAATSDLEHyDKtR	DRB1_04_05	IKAATSDLE
MLLKLAEEtNIFPT	DRB1_07_01	LKLAEEtNI
MMRMFsENLAHHLE	DRB3_02_02	FsENLAHHL
MNIEVVEVLtLNQE	DRB1_11_04	VVEVLtLNQ
MQFTAAVEFIKtI	DRB5_01_01	FTAAVEFIK
MQIEFIKQGsMNFR	DRB1_07_01,DRB1_11_01,DRB1_11_04,DRB3_01_01,DRB1_08_01	IEFIKQGsM [DRB1_07_01] ,IEFIKQGsM [DRB1_11_01] ,IEFIKQGsM [DRB1_11_04] ,FIKQGsMNF [DRB3_01_01] ,IEFIKQGsM [DRB1_08_01]
MSRSQVALLGLsLLLML	DRB4_01_01	VALLGLsLL
MVQVASRALKIPt	DRB1_16_01	MVQVASRAL
MtPVILLVFALALyLHA	DRB4_01_03	LLVFALALy
MtRTFLIFRLSLCsAIL	DRB3_02_02	FLIFRLSLC
NAALAVQAVRtVRGN	DRB4_01_03	LAVQAVRtV
NAIQIVQQAVKyV	DRB4_01_03	IVQQAVKyV
NDNQERKTELPREHANs	DPA1_01_03__DPB1_20_01,DPA1_01_03__DPB1_06_01,DPA1_01_03__DPB1_03_01	RKTELPREH
NDNQERKTELPREHANsK	DPA1_01_03__DPB1_20_01,DPA1_01_03__DPB1_06_01,DPA1_01_03__DPB1_03_01	RKTELPREH
NDNQERKTELPREHANsKQ	DPA1_01_03__DPB1_20_01,DPA1_01_03__DPB1_06_01,DPA1_01_03__DPB1_03_01	RKTELPREH
NDTVKyFKKIMLLH	DRB1_03_01	VKyFKKIML
NENTLKLNQtIAs	DRB3_02_02	LKLNQtIAs
NGAYKAIPVAQDLNAPs	DRB1_04_05	YKAIPVAQD
NGEKLLIRMsKRyK	DRB1_13_01	LLIRMsKRy
NGYIsRsEMLEIV	DPA1_01_03__DPB1_02_01	IsRsEMLEI
NIHLEKKYVRRDsG	DRB1_13_01	IHLEKKYVR
NIIVLVILttSQYKL	DRB5_02_02	LVILttSQY
NIPFsAAFTAEGELTQ	DRB1_04_04	FsAAFTAEG
NISLYERWRsASN	DRB1_08_01	ISLYERWRs
NIWLFEDtVLITGKL	DRB5_02_02	IWLFEDtVL
NIsVFsVKRNsNNK	DRB1_11_01	VFsVKRNsN
NKDPEILsWTIPPSIE	DRB3_02_02	ILsWTIPPS
NKIEKIyIMKADTVIVG	DRB1_01_02	IyIMKADTV
NKRMILIyLLPVK	DRB1_13_03	MILIyLLPV
NLLsKVLIYLRSANW	DPA1_01_03__DPB1_04_01	LIYLRSANW
NLPLDISKEEILyL	DRB3_02_02	LDISKEEIL
NPAAIYANNEIsL	DRB3_02_02	IYANNEIsL
NPDLRIAQLRFLLs	DPA1_01_03__DPB1_02_01,DRB4_01_03	IAQLRFLLs [DPA1_01_03__DPB1_02_01] ,LRIAQLRFL [DRB4_01_03]
NPPLKSRSFSLASSSNsPI	DPA1_01_03__DPB1_03_01	RSFSLASSS
NPTFKLQtPQGKRKVIN	DRB5_01_01	FKLQtPQGK
NQERKTELPREHANs	DPA1_01_03__DPB1_06_01,DPA1_01_03__DPB1_03_01	RKTELPREH
NQERKTELPREHANsK	DPA1_01_03__DPB1_20_01,DPA1_01_03__DPB1_03_01	RKTELPREH
NQERKTELPREHANsKQ	DPA1_01_03__DPB1_06_01,DPA1_01_03__DPB1_03_01	RKTELPREH
NQGQLDWyAWVPN	DPA1_01_03__DPB1_02_01	LDWyAWVPN
NQPARTGTLSRTNPPTQKPPs	DPA1_01_03__DPB1_06_01	RTGTLSRTN
NRFTRRAsVCAEAYNPD	DPA1_01_03__DPB1_03_01	RRAsVCAEA
NRIEVEVLsVVAQQILsIQQ	DRB1_07_01	VLsVVAQQI
NRsWKYNQSISLRRP	DRB3_02_02,DRB1_01_01	WKYNQSISL
NSDELsFHEGDALTI	DRB1_01_03	LsFHEGDAL
NSQVDKLTLSGSDsVI	DRB4_01_03	VDKLTLSGS
NSSsFVLSHRSSSQR	DRB1_11_01	FVLSHRSSS
NTItLKRSLILSS	DRB4_01_03	LKRSLILSS
NVIFTDVNSILRyLA	DRB5_01_01	FTDVNSILR
NVSKSWLLMIQQtEQ	DRB3_01_01	WLLMIQQtE
NYLIVsLALADLSVA	DRB4_01_03	VsLALADLS
NsIELLQTRPLALPE	DRB1_07_01	LLQTRPLAL
NsNVIPYDYNRVPLKHE	DRB3_02_02	YDYNRVPLK
NsNVIPYDYNRVPLKHELE	DRB3_02_02	YDYNRVPLK
PAIALREyRKKMDIPA	DRB1_08_01	LREyRKKMD
PDFLHKMtVVVLQKLN	DPA1_01_03__DPB1_02_01	MtVVVLQKL
PDsLLMKVLSQRLDQQD	DRB4_01_03	VLSQRLDQQ
PFILPDNEEMVyGGL	DRB3_01_01	ILPDNEEMV
PKYssKEILSARLTQ	DPA1_01_03__DPB1_02_01	YssKEILSA
PLEVFQYEHILsFGA	DPA1_01_03__DPB1_02_01	FQYEHILsF
PLFGLLQNWAEsVGDK	DRB3_02_02	LLQNWAEsV
PLPLsGHSALSIQEL	DRB1_07_01	LsGHSALSI
PLVLDMLNFLMDAIQt	DPA1_01_03__DPB1_02_01	LDMLNFLMD
PSPtFLAQQPMALTSI	DRB1_01_01	FLAQQPMAL
PTLVEVSRNLGKVGsK	DRB1_11_01	LVEVSRNLG
PVLIPEPKIRAVsPH	DRB1_11_04	LIPEPKIRA
PYLSPLVVWKELEsLL	DRB1_13_01	LVVWKELEs
QALtRAGHGALQAGQ	DPA1_01_03__DPA1_02_01__DPB1_11_01	RAGHGALQA
QAVAsLAEAAVAASQE	DRB4_01_03	LAEAAVAAS
QAtLQELADLQQITQ	DRB1_04_08	LQELADLQQ
QDYVFLPILEsVsI	DPA1_01_03__DPB1_04_01	YVFLPILEs
QERKTELPREHANsKQ	DPA1_01_03__DPB1_20_01	RKTELPREH
QERPSEYIATILELsAL	DRB1_13_03	YIATILELs
QGsLASSKPASNPK	DPA1_01_03__DPB1_03_01	LASSKPASN
QIRLHNPsAVNAPFR	DPA1_01_03__DPB1_06_01	RLHNPsAVN
QIsKDLAWLTSHMMTL	DRB5_01_01	LAWLTSHMM
QKELQIDsLLQQEKE	DRB4_01_03	LQIDsLLQQ
QKSLYtsMARPPLPR	DRB1_16_01	YtsMARPPL
QLREEFKQEVEAtAGLL	DRB1_16_01	FKQEVEAtA
QLRMQGQsVEAALR	DRB1_01_02	MQGQsVEAA
QLsLIsAMIKNLKEQ	DRB1_13_01,DRB5_02_02	IsAMIKNLK
QMRLKLFsILSTVL	DRB4_01_03	LKLFsILST
QNIQHLNHsLSHKEQ	DRB1_13_01	IQHLNHsLS
QNLSMFLANHNRItQCLH	DRB3_02_02	FLANHNRIt
QNLSMFLANHNRItQCLHQ	DRB3_02_02	FLANHNRIt
QPARTGTLSRTNPPTQKPPs	DPA1_01_03__DPB1_06_01	RTGTLSRTN
QPRRTRLGsLSARSDS	DPA1_01_03__DPB1_03_01	RLGsLSARS
QPRRTRLGsLSARSDSE	DPA1_01_03__DPB1_20_01	RLGsLSARS
QPRtHYYAVAVVKK	DRB5_01_01	YYAVAVVKK
QRKIAVsAIQREYL	DRB4_01_03	IAVsAIQRE
QRLVALtFIPsIMSA	DPA1_01_03__DPB1_04_01	LVALtFIPs
QSEAELIsDEAQADL	DRB3_02_02	LIsDEAQAD
QSLPLAASLKHTLLs	DRB1_07_01	LAASLKHTL
QSRRLSERALsLEE	DPA1_01_03__DPB1_03_01	RLSERALsL
QVKIERDSREHEEPtT	DRB1_03_01	IERDSREHE
QVKIERDsREHE	DRB1_03_01	IERDsREHE
QVKIERDsREHEEP	DRB1_03_01	IERDsREHE
QVKIERDsREHEEPT	DRB1_03_01	IERDsREHE
QVKIERDsREHEEPTTS	DRB1_03_01	IERDsREHE
QVVKQMFYIIGAItLN	DRB3_01_01	FYIIGAItL
QVsWRQDSREPDAGRIH	DRB1_08_01	WRQDSREPD
QtEAIQLLQAQLT	DRB1_01_01	IQLLQAQLT
QyHAVEKASTGLGIR	DRB1_04_08	VEKASTGLG
QyYQTFSPSSSHS	DRB1_04_01	YQTFSPSSS
RAKyQKLLAASQARQ	DPA1_01_03__DPB1_06_01	KyQKLLAAS
RAsLMKMESTVSIT	DRB1_04_04	LMKMESTVS
RDPDQLYSTLKsILQQ	DRB1_11_01	YSTLKsILQ
RDsREHEEPTTS	DPA1_01_03__DPB1_20_01	REHEEPTTS
REIILMDLVRPQDtyQ	DRB1_03_01	ILMDLVRPQ
REKEIsDDEAEEEKGEK	DQA1_02_01__DQB1_02_02	IsDDEAEEE
RELEEEFYsLVR	DPA1_01_03__DPB1_04_01	LEEEFYsLV
REMRIsEsAASGAR	DRB1_04_01	MRIsEsAAS
REQVKIERDsREHE	DRB1_03_01	IERDsREHE
REQVKIERDsREHEEP	DRB1_03_01	IERDsREHE
REQVKIERDsREHEEPT	DRB1_03_01	IERDsREHE
REYLEGsNLItKLQAK	DRB1_11_01	sNLItKLQA
RGPsGALWLLLALRt	DRB1_01_01	LWLLLALRt
RGSSLKILSKGKRGGHSs	DRB1_13_01	LKILSKGKR
RGSSLKILSKGKRGGHsS	DRB1_13_01	LKILSKGKR
RIPsAKKYKDIIRQPSEEEIIK	DRB1_11_01	YKDIIRQPS
RKGNLQLQGtRLSDGQG	DRB4_01_03	LQLQGtRLS
RKSRQGsLAMEE	DPA1_01_03__DPB1_03_01	RQGsLAMEE
RKSRQGsLAMEELK	DPA1_01_03__DPB1_03_01	RQGsLAMEE
RKsRQGSLAMEELK	DPA1_01_03__DPA1_02_01__DPB1_03_01,DPA1_01_03__DPB1_03_01	RQGSLAMEE
RLAALRVtKPYLDIG	DRB4_01_03	LRVtKPYLD
RLAARAGKKPLAHYSs	DPA1_01_03__DPB1_06_01	RAGKKPLAH
RLItADQREYQQEL	DRB1_13_01	ItADQREYQ
RLItFPyIYGFLTSLAAT	DRB1_04_01	IYGFLTSLA
RLKLHEKtPEQLR	DRB1_13_01	LKLHEKtPE
RLLLLLtLLLPGLGVS	DRB1_11_04	LtLLLPGLG
RNKVsLQNLSMVLR	DRB3_02_02	sLQNLSMVL
RPAPHFERTASKRASRs	DRB1_16_01	FERTASKRA
RPIVsASASLTIFPA	DRB3_02_02	IVsASASLT
RPPIRAEGRNFPLPLPNKPRPPs	DPA1_01_03__DPB1_03_01	RNFPLPLPN
RPPIRAEGRNFPLPLPNKPRPPsP	DPA1_01_03__DPB1_03_01	RNFPLPLPN
RPsSKTEIEMDGKVVNSH	DRB1_03_01	IEMDGKVVN
RQGsLASSKPASNPK	DPA1_01_03__DPB1_20_01,DPA1_01_03__DPB1_03_01	LASSKPASN
RRKSRQGSLAMEELKSGSGPs	DPA1_01_03__DPA1_02_01__DPB1_03_01,DPA1_01_03__DPB1_03_01	RQGSLAMEE
RRKSRQGSLAMEELKsG	DPA1_01_03__DPB1_03_01	RQGSLAMEE
RRKSRQGsLAMEELK	DPA1_01_03__DPB1_20_01,DPA1_01_03__DPB1_03_01	RQGsLAMEE
RRKsRQGSLAMEELK	DPA1_01_03__DPB1_20_01,DPA1_01_03__DPA1_02_01__DPB1_03_01,DPA1_01_03__DPB1_03_01	RQGSLAMEE
RRKsRQGSLAMEELKSG	DPA1_01_03__DPB1_03_01	RQGSLAMEE
RRRsLEPAENVHGAG	DRB1_04_04	LEPAENVHG
RRRsLEPAENVHGAGG	DRB1_04_04	LEPAENVHG
RRRsLEPAENVHGAGGG	DRB1_04_04	LEPAENVHG
RRsLEAIKAMSSKG	DRB1_04_01	LEAIKAMSS
RRsLEPAENVHGAG	DRB1_04_04	LEPAENVHG
RSsVVFADEKAAAES	DRB1_03_01	VFADEKAAA
RSsVVFADEKAAAESD	DRB1_03_01	VFADEKAAA
RTGERGVFPAFyAH	DPA1_01_03__DPB1_06_01	RGVFPAFyA
RTKtWLVGNKLVTVT	DPA1_01_03__DPB1_02_01	LVGNKLVTV
RTMSLAKRVMtGLW	DRB1_11_01	MSLAKRVMt
RVKCWQVtFLGtLL	DPA1_01_03__DPB1_02_01	CWQVtFLGt
RVYFMRHFDDsSEVE	DRB1_04_01	MRHFDDsSE
RsWKYNQSISLRRP	DRB3_02_02	WKYNQSISL
RtFSSVARSWRTSQR	DRB1_13_01	FSSVARSWR
SAFYLHMLRVtQQ	DRB1_11_01	YLHMLRVtQ
SDDQIDIAEVEQy	DRB4_01_03	IDIAEVEQy
SDELNQKSATLAsID	DPA1_01_03__DPB1_06_01	KSATLAsID
SDKSKSFSIDsILAGK	DRB3_01_01	FSIDsILAG
SDyFLLQVLLKFRTD	DRB1_11_01	LQVLLKFRT
SEIKQVKQFLLLsR	DPA1_01_03__DPB1_02_01	KQVKQFLLL
SEKMEFADsKSETVLD	DPA1_01_03__DPB1_04_01	FADsKSETV
SEKPsVMAPAPAAQ	DRB3_02_02	sVMAPAPAA
SFEPPsLLLISSLVH	DRB1_11_01	LLLISSLVH
SFHDLKKQEtEEEL	DRB4_01_03	LKKQEtEEE
SHEFHsHEDMLVVDPKSKEEDKH	DRB1_03_01	LVVDPKSKE
SIAFSPDELWLAs	DRB1_04_01	FSPDELWLA
SILFVATTAVsLCVSTM	DPA1_01_03__DPB1_04_01	FVATTAVsL
SILKsKLALQKQ	DRB5_01_01	LKsKLALQK
SKLALIDRLIsH	DRB1_11_04	LALIDRLIs
SKNLLGsRDLQSSV	DRB1_04_01	LLGsRDLQS
SKRVsLLQNPPTV	DRB1_04_04	VsLLQNPPT
SLKsIREFAAKIIEEE	DRB1_13_01	IREFAAKII
SLLCPMSSHLsLAQ	DPA1_01_03__DPB1_06_01,DRB1_15_01	MSSHLsLAQ [DPA1_01_03__DPB1_06_01] ,LCPMSSHLs [DRB1_15_01]
SLNILIKDPKsNLI	DRB1_03_01	LIKDPKsNL
SLQRWLILPCyDLK	DPA1_01_03__DPA1_02_01__DPB1_11_01	RWLILPCyD
SLQYLFLQyNLIR	DRB1_01_01	YLFLQyNLI
SLSADTAALsHARLR	DRB4_01_03	ADTAALsHA
SLYIRLsILERNH	DRB4_01_03	IRLsILERN
SNIFDItVGLPVPW	DRB1_01_01	FDItVGLPV
SPAASISRLsGEQVDG	DRB1_01_02	ISRLsGEQV
SPAASISRLsGEQVDGKG	DRB1_01_02	ISRLsGEQV
SPPtSPHTWRKHSRHP	DRB1_13_01	PHTWRKHSR
SPRPRSMLKKKsHME	DRB1_13_01	SMLKKKsHM
SPSQRPLRQttAMVMR	DRB1_01_03	LRQttAMVM
SPVFRTGSEPALsPAV	DPA1_01_03__DPB1_03_01	RTGSEPALs
SPYsLLDLGSKMAEISSS	DRB1_01_01	LLDLGSKMA
SRINSIAIQMsPHQ	DRB4_01_03	INSIAIQMs
SSAVNPLVYtLFNKtY	DPA1_01_03__DPB1_02_01	LVYtLFNKt
SSDKLsLEGIVVQRAE	DRB4_01_03	LsLEGIVVQ
SSEVLKTVsAIVDA	DRB1_08_01	LKTVsAIVD
SSIKIQPSNtLELLV	DRB3_02_02	IKIQPSNtL
SSKtFKPKKNIPEGSH	DRB1_08_01	FKPKKNIPE
SSLSPFsKRIKL	DRB1_13_01	LSPFsKRIK
SSSLPANVTGFNLIHRLs	DPA1_01_03__DPB1_04_01	ANVTGFNLI
SSsFVLSHRSSSQR	DRB1_11_01	FVLSHRSSS
SVGKtsILEQLLyGN	DRB4_01_03	ILEQLLyGN
SVLEAAKMIKPQtL	DQA1_05_05__DQB1_03_01	LEAAKMIKP
SVLGPLSIDPNMLNtQR	DRB1_03_01	LSIDPNMLN
SVVDTTFILRLPyRG	DPA1_01_03__DPB1_04_01	VDTTFILRL
SVVEFLMNALERsH	DPA1_01_03__DPB1_04_01	FLMNALERs
SVVPDLPVFLPVPPNPIAt	DRB3_01_01	FLPVPPNPI
SVVYAKCDSSPDs	DRB4_01_03	VVYAKCDSS
SYAAtIAsKLAIHNPN	DRB3_02_02	IAsKLAIHN
SYREQVKIERDsREHEEPT	DRB1_03_01	IERDsREHE
TAAFFLLRNIRtK	DRB1_16_01	FFLLRNIRt
TAESIKNQMtVKEWEK	DRB1_04_05	IKNQMtVKE
TAGLVKAsGRKLEKFt	DRB1_13_01	VKAsGRKLE
TALMWACyKGRTDVV	DRB1_11_01	MWACyKGRT
TAPKNVNLIEVsLsDLKP	DRB4_01_03	VNLIEVsLs
TAYRNITELKtLK	DRB1_11_01	YRNITELKt
TAsELLLDRRLRIPE	DRB1_03_01	LLLDRRLRI
TEGINtHEKETMQI	DRB1_03_01	INtHEKETM
TEQLKKtyFNILIK	DPA1_01_03__DPB1_02_01	LKKtyFNIL
TGALEFAVRDIVNy	DRB1_11_04,DRB4_01_03	LEFAVRDIV
TGGVITGLAALKRQDsAR	DRB1_13_01	ITGLAALKR
TGsLEKLLASEPLPW	DRB1_01_01	EKLLASEPL
TGsLLTPTRGESEKQ	DRB1_07_01	LTPTRGESE
TGtLRKDKTLLRDEKK	DRB1_03_01	LRKDKTLLR
THNDNQERKTELPREHANsKQ	DPA1_01_03__DPB1_06_01,DPA1_01_03__DPB1_03_01	RKTELPREH
TIAVAsLGKGVACN	DRB4_01_03	IAVAsLGKG
TINQsLLAPLRLDADPS	DRB4_01_03	LAPLRLDAD
TLDLMKPKsREVE	DRB5_02_02	LDLMKPKsR
TLIRIFDtssGHLIQELRR	DRB1_07_01	FDtssGHLI
TLLsLEYKVNEEM	DPA1_01_03__DPB1_02_01	LLsLEYKVN
TMITITSALYttK	DRB1_04_05	MITITSALY
TNKYVLsVLKFTY	DRB1_13_01	VLsVLKFTY
TNsKLLMMPSVNKsSPR	DRB4_01_03	LMMPSVNKs
TPAESASFAAVVAtLE	DQA1_05_05__DQB1_03_01	ESASFAAVV
TPELMIKACSFYtG	DRB1_16_01	MIKACSFYt
TPEQIKYILAQYNtt	DRB5_02_02	IKYILAQYN
TPERLHFEMtHKE	DRB5_02_02	LHFEMtHKE
TPETFPPSVALssLL	DRB1_07_01	FPPSVALss
TPEtLTRWRSSLQ	DRB5_02_02	LTRWRSSLQ
TPGsILVNTNLRALINSRT	DRB1_13_03	ILVNTNLRA
TPIDTFLMEMLEtPLQIt	DPA1_01_03__DPB1_04_01	FLMEMLEtP
TPIERESSSPLSSNQs	DPA1_01_03__DPB1_03_01	RESSSPLSS
TPIERESSSPLSSNQsEPG	DPA1_01_03__DPB1_03_01	RESSSPLSS
TPIVVTStPAVTPG	DRB3_02_02	IVVTStPAV
TPKKKKKRFSFKKSFKLSGFs	DRB1_16_01	FSFKKSFKL
TPKKKKKRFsFKKSFKLSG	DRB1_16_01	FsFKKSFKL
TPKKKKKRFsFKKSFKLSGFS	DRB1_16_01	FsFKKSFKL
TPKLPMDGLFLIQt	DRB4_01_01	LPMDGLFLI
TPKMKKVEsVLRQGL	DRB1_13_01	VEsVLRQGL
TPKQRIDLLHRMRs	DRB1_11_04	IDLLHRMRs
TPSGLVPLHLRsPQVP	DRB1_13_01	VPLHLRsPQ
TPTEIHLTVAVVTyHTR	DRB4_01_03	LTVAVVTyH
TPTLVEVsRNLGKV	DRB1_11_04	LVEVsRNLG
TPTPIRKQsKRRS	DRB1_11_04	IRKQsKRRS
TPTSYLELILTFKtLLNSK	DRB1_11_01	LILTFKtLL
TQTLRIADHsLyA	DRB1_11_01	LRIADHsLy
TRERRLGIGGAQELsLR	DPA1_01_03__DPB1_03_01	RLGIGGAQE
TRSGLRGQLLALtI	DRB4_01_03	LRGQLLALt
TSVDLLsALRTVINEP	DRB1_01_02	VDLLsALRT
TSVFVIItKMIVTENQ	DRB1_13_01	FVIItKMIV
TTAIsWSLMYLVMNP	DPA1_01_03__DPB1_02_01	IsWSLMYLV
TTKsVKALSSLHGDDQD	DRB1_04_04	VKALSSLHG
TTQNFLFFLGtQAF	DRB1_04_01	FLFFLGtQA
TTTWQIVSATVARTtI	DRB3_01_01	WQIVSATVA
TVGRAsPRPLAQPPR	DPA1_01_03__DPB1_20_01,DPA1_01_03__DPB1_03_01	RAsPRPLAQ
TVQYLRALHsADFPR	DPA1_01_03__DPB1_04_01	LRALHsADF
TYHIIVIILVyCFPL	DRB3_02_02,DRB1_15_01,DRB3_01_01	YHIIVIILV [DRB3_02_02] ,IILVyCFPL [DRB1_15_01] ,IVIILVyCF [DRB3_01_01]
TYVTKVEKsIVG	DRB1_13_01	VTKVEKsIV
TtFLLFLVAGVPKSER	DRB1_10_01	FLVAGVPKS
VAAsIMKIyTFNKDQ	DRB1_13_01	IMKIyTFNK
VADLLVAtLVMPW	DRB4_01_03	LLVAtLVMP
VAEKLyIQQIVQRLVE	DRB1_13_01	LyIQQIVQR
VAFAtALKNLYMSE	DRB1_11_01	FAtALKNLY
VALAGVLQFLILRLMGRt	DRB1_13_01	VLQFLILRL
VASGYLRGMAKKsLVs	DRB1_16_01	LRGMAKKsL
VDDFWRMIWEQKAtVIVM	DRB1_08_01	MIWEQKAtV
VDDLLtRVEQMtRAK	DRB5_01_01	LtRVEQMtR
VDDTQIItLQVVNMEEQ	DRB1_11_04	IItLQVVNM
VDFALsCHEDLLAPI	DRB1_13_01	LsCHEDLLA
VDFIAyDVLERNQVF	DRB4_01_03	IAyDVLERN
VDGtQFVRFDSDAASPR	DRB1_04_08,DRB3_02_02,DRB1_15_01,DRB1_04_01,DRB1_04_04,DRB1_16_01	FVRFDSDAA [DRB1_04_08] ,FVRFDSDAA [DRB3_02_02] ,FVRFDSDAA [DRB1_15_01] ,FVRFDSDAA [DRB1_04_01] ,VRFDSDAAS [DRB1_04_04] ,FVRFDSDAA [DRB1_16_01]
VDGtQFVRFDSDAASPRT	DRB1_04_01	FVRFDSDAA
VDGtQFVRFDSDAASPRTEPR	DRB1_04_01	VRFDSDAAS
VDGtQFVRFDSDAASPRTEPRAPW	DRB1_04_01	VRFDSDAAS
VDIMEWLVGtHLATG	DRB1_11_01	WLVGtHLAT
VDKVIMKLGKtNAKAVs	DRB5_01_01	MKLGKtNAK
VDVstMHRRELE	DRB1_15_01	VstMHRREL
VDYKNIHLEKKYVRRDs	DRB1_13_01	IHLEKKYVR
VDYKNIHLEKKYVRRDsG	DRB1_13_01	IHLEKKYVR
VDYKNIHLEKKYVRRDsGF	DRB1_13_01	IHLEKKYVR
VEGGHSIDSsLGVLR	DRB3_01_01	HSIDSsLGV
VEKELLLQEKEKLyM	DRB1_03_01,DRB1_01_03	LLLQEKEKL [DRB1_03_01] ,LLQEKEKLy [DRB1_01_03]
VENDFLPVEKtIGKK	DRB1_11_01	FLPVEKtIG
VEyKIINPKAITMGQ	DRB3_02_02	IINPKAITM
VFALLtAMMLLATLWI	DRB4_01_03	LtAMMLLAT
VFKsLRHMRQVLGAPS	DRB1_04_04	LRHMRQVLG
VFPLATLWAEPLsE	DRB1_13_01	LATLWAEPL
VGFsVFPHLQLML	DRB1_16_01	FsVFPHLQL
VGISIFSVLIYsVEK	DPA1_01_03__DPB1_04_01	FSVLIYsVE
VGNLSMItLIGLs	DRB4_01_03	LSMItLIGL
VGNtRLNVIRLISS	DRB4_01_03	LNVIRLISS
VGPLKsQAADQIT	DRB4_01_03	LKsQAADQI
VHESFLDLsLPVLDD	DPA1_01_03__DPB1_04_01	FLDLsLPVL
VHGsFLARPSRKNQG	DRB1_01_03	FLARPSRKN
VHLSVSSMAERyYNELR	DPA1_01_03__DPB1_02_01	MAERyYNEL
VHNLNPVsAKSLPNE	DRB1_07_01	LNPVsAKSL
VHsIIQVVLILRLPF	DPA1_01_03__DPB1_04_01,DRB1_11_04	IQVVLILRL [DPA1_01_03__DPB1_04_01] ,VVLILRLPF [DRB1_11_04]
VIIsAAKGVAAYMKS	DRB1_01_01	IsAAKGVAA
VKIERDsREHEEP	DRB1_03_01	IERDsREHE
VKIERDsREHEEPT	DRB1_03_01	IERDsREHE
VLFVTQVLRQILELsV	DRB1_13_01	VTQVLRQIL
VLKFLKsEMPPVQFK	DRB4_01_03	LKsEMPPVQ
VLSELEKTFNLsVLEA	DPA1_01_03__DPB1_04_01	LEKTFNLsV
VLTPVAANQAKQGsLIN	DRB3_02_02	VAANQAKQG
VLVVVVsMLSTAP	DRB4_01_03	VVVsMLSTA
VLsALSRFHKLVW	DRB5_01_01	LsALSRFHK
VLsCIALNLQGTRIAT	DRB1_03_01	IALNLQGTR
VMFLVyKNFPQLSE	DPA1_01_03__DPB1_02_01	LVyKNFPQL
VNLNLNLVLsEDQ	DRB3_02_02	VNLNLNLVL
VNPLDHsLIHCQPLVHI	DRB1_15_01	HsLIHCQPL
VNVKKGtLLPSELS	DPA1_01_03__DPA1_02_01__DPB1_11_01	KKGtLLPSE
VNsFIEKENYHyVt	DPA1_01_03__DPB1_02_01	IEKENYHyV
VPLEQVsHLLGWLL	DRB1_11_04	LEQVsHLLG
VPLGRSFSHATALESDyN	DPA1_01_03__DPB1_06_01,DPA1_01_03__DPB1_03_01	RSFSHATAL
VPLGRSFSHATALESDyNE	DPA1_01_03__DPB1_04_01	FSHATALES
VPSGEAsAAFERLVKENSRLK	DRB1_11_01	FERLVKENS
VPSWLENMAYEHHyKG	DPA1_01_03__DPB1_04_01	LENMAYEHH
VPTRIsEFEKLIQKs	DRB1_03_01	IsEFEKLIQ
VQDNYKELKRsLENPA	DRB1_11_01	YKELKRsLE
VQIKDVNLEVtAKPV	DRB4_01_03	IKDVNLEVt
VRAQyVALLQRSHGD	DRB4_01_03	QyVALLQRS
VRFGVtItVHPEPH	DPA1_01_03__DPB1_20_01	RFGVtItVH
VRGYWLTNKVPIKRPs	DRB3_01_01	YWLTNKVPI
VSAHFLsLVSRVDSIS	DRB1_16_01	FLsLVSRVD
VSDNNPYSSFGAtLV	DRB1_16_01	YSSFGAtLV
VSEAEsRIFWLGLIACSVL	DPA1_01_03__DPB1_20_01	RIFWLGLIA
VSEMFsLEDSIIEREM	DRB1_04_01	FsLEDSIIE
VSGVVLVFPLNsRQDV	DRB1_03_01	VLVFPLNsR
VSQYIYQVYDsILK	DRB1_07_01,DRB1_16_01	IYQVYDsIL
VTHKGEIRGASTPFQFRASsP	DRB1_04_04	IRGASTPFQ
VTKHSRAsLQVLGtV	DPA1_01_03__DPB1_03_01	RAsLQVLGt
VTKSKRAEKLtELSGN	DPA1_01_03__DPA1_02_01__DPB1_03_01	KRAEKLtEL
VTNLPNGNPsILSPQ	DRB3_02_02	PNGNPsILS
VTTEIVGTTSLSsAL	DRB1_04_01	IVGTTSLSs
VVRLRRKRARsRGA	DRB5_02_02	LRRKRARsR
VsVVsLQLLLEALAGH	DRB1_11_01	LQLLLEALA
VtGQFLIYLGTYML	DRB3_02_02	FLIYLGTYM
VtVKYDRKELRKR	DRB1_03_01	VKYDRKELR
VyLAsVAAFPVAAGA	DPA1_01_03__DPB1_03_01	sVAAFPVAA
WDCLWILAAVAVy	DRB5_02_02	LWILAAVAV
WFRVSSQRRsQAEPVA	DRB1_13_01	VSSQRRsQA
WKLEYILTQTyDIE	DRB4_01_03	ILTQTyDIE
WLQLYIYKDREVtK	DRB1_01_03	LYIYKDREV
WNYVQHFQALGAyPQIE	DRB1_08_01	FQALGAyPQ
WVLRADAsIRLLKAT	DPA1_01_03__DPB1_04_01	LRADAsIRL
YEERDTLAHSAPLLtE	DPA1_01_03__DPB1_04_01	LAHSAPLLt
YFFsLNVHSWNYKE	DRB3_02_02	FsLNVHSWN
YFQEAMLFFKKsEQEK	DRB1_11_01	MLFFKKsEQ
YFVVsLCyKFLSYFR	DRB1_12_01	VVsLCyKFL
YGRALRyIKLALQSHD	DRB4_01_03	LRyIKLALQ
YIDyIFNVSVKAVY	DRB3_02_02	yIFNVSVKA
YKEMLEsNNVITFN	DRB3_02_02	LEsNNVITF
YKITFMLDSAAMITVHtPR	DRB1_04_01	FMLDSAAMI
YKNIHLEKKYVRRDs	DRB1_13_01	IHLEKKYVR
YKNIHLEKKYVRRDsG	DRB1_13_01	IHLEKKYVR
YLDIARyLLSHGANI	DRB4_01_03	IARyLLSHG
YLLDyLHGEVQIPt	DQA1_05_05__DQB1_03_01,DRB4_01_03	yLHGEVQIP [DQA1_05_05__DQB1_03_01] ,LDyLHGEVQ [DRB4_01_03]
YLLHFsNDsVPRVRA	DRB1_04_01	FsNDsVPRV
YLSYYRQsQLANLt	DPA1_01_03__DPB1_04_01	YRQsQLANL
YMLFILVsVIQFNAFV	DRB1_11_04	LFILVsVIQ
YNILTIKAtDsGQP	DRB4_01_03	LTIKAtDsG
YREQVKIERDsREHEEP	DRB1_03_01	IERDsREHE
YREQVKIERDsREHEEPT	DRB1_03_01	IERDsREHE
YTAHAGAKFPIKWt	DQA1_05_05__DQB1_03_01	AHAGAKFPI
YVDGtQFVRFDSDAASPR	DRB1_04_08,DRB1_15_01	FVRFDSDAA
YVGsILRVtTADPY	DRB3_01_01	LRVtTADPY
sAIRKMENLKKLLEIy	DRB1_08_01	MENLKKLLE
sDADIFLLDDPLSAV	DRB1_04_04	IFLLDDPLS
sDGLVFsFLVEVFIASISLK	DPA1_01_03__DPB1_04_01	FLVEVFIAS
sEELNGAYKAIPVAQDLNAP	DRB1_04_05	YKAIPVAQD
sEELNGAYKAIPVAQDLNAPS	DRB1_04_05	YKAIPVAQD
sGKTEYQTTKTNKARRS	DRB1_04_01	YQTTKTNKA
sGKTEYQTTKTNKARRST	DRB1_04_01	YQTTKTNKA
sGLsKEALIQALGEPG	DRB4_01_03	LsKEALIQA
sGQSFFVRNKKVRRAP	DRB1_13_01	FFVRNKKVR
sHEDMLVVDPKSKEEDK	DRB1_03_01	LVVDPKSKE
sHEDMLVVDPKSKEEDKH	DRB1_03_01,DRB1_13_03	LVVDPKSKE
sIHQWRESRKVMGQLQ	DRB1_11_01	WRESRKVMG
sKPGVIFLTKRSRQVCA	DRB1_11_04	IFLTKRSRQ
sKRPDILKTESLLPK	DRB1_07_01	ILKTESLLP
sKVKHFAFDRKKRH	DRB1_08_01	FAFDRKKRH
sLAKAVANAAAMLVLKAKN	DRB1_01_02	VANAAAMLV
sLISSVFGQLFELFS	DRB1_01_02	ISSVFGQLF
sLLLVItYPLMKRIS	DRB5_02_02	VItYPLMKR
sNVIPYDYNRVPLKHE	DRB3_02_02	YDYNRVPLK
sPEYYDLARAHLRDE	DRB5_01_01	YDLARAHLR
sPGAARRQFGSNTSLHLLSSH	DRB3_02_02	FGSNTSLHL
sPMGAKSASLAPRS	DPA1_01_03__DPB1_03_01	KSASLAPRS
sPPKVPIVIQDDSLPAGPPP	DRB1_04_04	IVIQDDSLP
sPQAPRARAWAPSQASQAA	DPA1_01_03__DPB1_03_01	RAWAPSQAS
sPSPIRVHTVVDRPQQP	DRB1_13_01	IRVHTVVDR
sPVGAYVLQVKATDA	DRB1_11_01	YVLQVKATD
sQPAVVFQTKRGKQVCA	DRB1_11_04	VFQTKRGKQ
sQRMICSTQLDRAHG	DRB4_01_03	ICSTQLDRA
sRVFFRAGTLARLEEQ	DPA1_01_03__DPB1_02_01	FRAGTLARL
sRWVPQVAAGATEI	DRB1_04_01	WVPQVAAGA
sVKCFHKLASAYGAR	DRB1_04_08	FHKLASAYG
sWItFDLKNKEVSVK	DRB1_03_01	ItFDLKNKE
sWKPGDtLVIASTDYS	DRB4_01_03	LVIASTDYS
tAFAVSVLDSLMsA	DPA1_01_03__DPB1_02_01	FAVSVLDSL
tAsPQLLDPADRPGs	DRB4_01_03	AsPQLLDPA
tAtIWKNLSNPEM	DRB1_04_01	IWKNLSNPE
tFPFHFMFDKDMT	DRB3_01_01	FHFMFDKDM
tGNPRLDLQEINNWV	DRB4_01_03	LDLQEINNW
tGRVLLKEILEQGLF	DRB4_01_03	LLKEILEQG
tKALILKSEHIRLEK	DRB1_03_01	ILKSEHIRL
tLEARATAPPAPSAPN	DPA1_01_03__DPB1_03_01	RATAPPAPS
tLFKGKDyLDQLTQ	DRB1_08_01	FKGKDyLDQ
tLPIIRGKNALSNPK	DPA1_01_03__DPB1_06_01	IRGKNALSN
tLyLIVALATVsLL	DRB5_02_02	IVALATVsL
tNQLGLTFQLPLPE	DRB1_07_01	LGLTFQLPL
tNVVDIILAHHFGQ	DRB1_11_01	IILAHHFGQ
tPAEHLRGPLPPSAD	DQA1_05_05__DQB1_03_01	LRGPLPPSA
tPGGTRIIYDRKFLLDRR	DRB1_03_01	IIYDRKFLL
tPGGTRIIYDRKFLLDRRN	DRB1_03_01	IIYDRKFLL
tPGGTRIIYDRKFLME	DRB1_03_01	IIYDRKFLM
tVPEIQRCNLASVMLQ	DRB4_01_03	IQRCNLASV
ttKLRLVEFSAFLEQQR	DPA1_01_03__DPA1_02_01__DPB1_03_01	RLVEFSAFL
yEDFEYIRRQKQPRPPP	DRB1_11_01	FEYIRRQKQ
yENIIALQENELKKK	DRB1_01_01	IIALQENEL
yGRLEVVKMLLNAHPNL	DPA1_01_03__DPB1_04_01	LEVVKMLLN
yHLREKGNQSIEQHK	DRB1_01_03	LREKGNQSI
yMVHVEEHFQLLARRMQVD	DRB1_11_01	FQLLARRMQ
yNWMSWLLVNVSAH	DQA1_05_05__DQB1_03_01	MSWLLVNVS
yVLQDARFFLIKSNN	DRB1_03_01	VLQDARFFL
yVRKFVLMRANIQ	DRB3_02_02	FVLMRANIQ
yVVLtVAALPMLKQSNG	DRB4_01_03	LtVAALPML
